# Functional characterization of a “plant-like” HYL1 homolog in the cnidarian *Nematostella vectensis* indicates a conserved involvement in microRNA biogenesis

**DOI:** 10.1101/2020.05.31.126003

**Authors:** Abhinandan Mani Tripathi, Yael Admoni, Arie Fridrich, Magda Lewandowska, Joachim M. Surm, Reuven Aharoni, Yehu Moran

## Abstract

While the biogenesis of microRNAs (miRNAs) in both animals and plants depends on the RNase III Dicer, its partner proteins are considered distinct for each kingdom. Nevertheless, recent discovery of homologs of Hyponastic Leaves1 (HYL1), a “plant-specific” Dicer partner, in the metazoan phylum Cnidaria, challenges the view that miRNAs evolved convergently in animals and plants. Here we show that the HYL1 homolog Hyl1-like a (Hyl1La) is crucial for development and miRNA biogenesis in the cnidarian model *Nematostella vectensis*. Inhibition of Hyl1La by morpholinos resulted in metamorphosis arrest in *Nematostella* embryos and a significant reduction in levels of most miRNAs. Further, meta-analysis of morphants of miRNA biogenesis components, like Dicer1, shows clustering of their miRNA profiles with Hyl1La morphants. Strikingly, immunoprecipitation of Hyl1La followed by quantitative PCR revealed that in contrast to the plant HYL1, Hyl1La interacts only with precursor miRNAs and not with primary miRNAs. This was complemented by an in vitro binding assay of Hyl1La to synthetic precursor miRNA. Altogether, these results suggest that the last common ancestor of animals and plants carried a HYL1 homolog that took essential part in miRNA biogenesis and indicate early emergence of the miRNA system before plants and animals separated.

**Impact statement:** Presence of a functional homolog of HYL1 in *Nematostella* vectensis, a basal animal model, indicates divergent evolution of miRNA biogenesis pathway in plants and animals from an ancestral miRNA system
