## Supplementary File 1 for "Functional characterization of a “plant-like” HYL1 homolog in the cnidarian *Nematostella vectensis* indicates a conserved involvement in microRNA biogenesis"

### Sheet: Clonning
Supplementary file1
The MO clones that are showing the intron retention (lower case- intron, upper case-exon )
Hyl1La SI MO1_Clone_1
CCNNNNNNNNANTTCCNNNGNTCGGTTTTTCNCAAGATAGTGATCCTGAGCTGCTGAATGACATTATCATAAAGAAAAAATACAAAACAAAGGAGAAAAAAATTGCTGAATGTACACAGACAAATTCACCTGCAAATACCCTTCAGCTAAGGACTCTTGATCCAGATGAGCTTTTATTCCAAACGCTGCTACCAGTGATTACAAAAAGgtacaagtctgtttcttttatcttataaaaagatatcttgttaattgtactaataaatatatatgtgattcaatatgtttttttaaggaagaagagtatttgtacctctatcaaggcacaaagttttttttattgatccctaactagacccaaatttgctctgtggttcatcaaaacatggtattcataga…
Hyl1La SI MO1_Clone_2
CCTNNNNNNNTGTAGGNNANNTCTANNNNANAGTGATCCTGANCTGCTGAATGACATTATCATAAAGAAAAAATACAAAACAAAGGAGAAAAAAATTGCTGAATGTACACAGACAAATTCACCTGCAAATACCCTTCAGCTAAGGACTCTTGATCCAGATGAGCTTTTATTCCAAACGCTGCTACCAGTGATTACAAAAAGgtacaagtctgtttcttttatcttataaaaagatatcttgttaattgtactaataaatatatatgtgattcaatatgtttttttaaggaagaagagtatttgtacctctatcaaggcacaaagtttttttttattgatccctaactagacccaaatttgctctgtggttcatcaaaacatggtattcatagaacatta…
Hyl1La SI MO2_Clone_1
NNNNNNGNNANNNNNNNNGGNTCGGTTTTTCNCAAGATATGATAACACAGGCAGCCCATGGGAAGTTGCTGGAGCTTTGGAAGGGGCAAACTTTTGTACTGAAGATGAAGTTTGGAATGATGAGAGTCAGCAGAAGAGAGGAGTAAAAAGAAGACACTCAGAAACAAACTACACTAGCTTCTATGgtaaggcttagactacaacaaggcaggggggaaaggggagagcaatcacgaatcacatttccttatttttaaatatgagttagaaaaatatgttttcacaaaccacagaaaaaatttggaaaatggctgtgaacttagaaaaaagaatgcaagatcaacaaatagccatagatactaattacactcacaatgcattgccatcacaaaatggtgc…
> Hyl1La SI MO2_Clone_2
NNTNNNNNTNNNCCNAANNNNNNNTNANCNAANNNNNGANNNNTTNNTCNNNNNNTTNTTAGANNNNANAANNNNNNNTNNNNGAAAAATTGNCCCAATTNAGNAGCATNCACGCNGNGAGTNANNTTNTAANCCNTTNNTTNAANNNGTAATTATCTCTAATNCTTAACTACNNNGANGAGTTTTCCGGTNNTNATCTCNNNTTTTTTAAACTTGGAAGCAGGGTTCCCATTCAATTGTTTTTTTTCATCNTAGTGAATAAANTCAAACTGCTTTAANNACTTGTGCCTGAACACCATATCCATCCGGCGTAATACGACTCACTATAGGGAGAGCGGCCGCCAGATCTTCCGGATGGCTCGAGTTTTTCAGCAAGATATGATAACACAGNCAGCCCAT…
