## Supplementary File 2 for "Functional characterization of a “plant-like” HYL1 homolog in the cnidarian *Nematostella vectensis* indicates a conserved involvement in microRNA biogenesis"

### Sheet: Sequencing statistics
Table S2
Sequencing and mapping statistics
	Library	Total reads	Filtered reads	Genome mapped reads	miRNA mapped reads
HylLa_SI MO1	Replicate_1	15571163	14878633	6248735	20954
	Replicate_2	12277819	11493201	4337212	17554
	Replicate_3	10597951	9013488	2775752	20003
Control MO	Replicate_1	22153871	20552109	7408538	34218
	Replicate_2	23543146	17086701	4368411	61363
	Replicate_3	27797004	25084547	6773231	85688

### Sheet: miRNA expression
Supplementary file2
miRNA and their expression
		HylLa_SI MO1 (Raw Reads)			Control MO (Raw Reads)			HylLa_SI MO1 (Normalized Reads_TPM)			Control MO (Normalized Reads_TPM)
miRNAs	Sequences	Replicate_1	Replicate_2	Replicate_3	Replicate_1	Replicate_2	Replicate_3	Replicate_1	Replicate_2	Replicate_3	Replicate_1	Replicate_2	Replicate_3
nve-miR-100-5p	GACCCGUAGAUCCGAACUUGUG	55	79	80	264	428	457	8.80178	18.2145	28.821	60.4339	97.9761	67.4715
nve-miR-2022-3p	UUUGCUAGUUGCUUUUGUCCCGC	303	110	206	865	1139	2027	48.4898	25.3619	74.2141	198.013	260.736	299.266
nve-miR-2022-5p	GGGAUAAAUCAACUGUCAAGUG	12	3	14	124	154	248	1.92039	0.691689	5.04368	28.3856	35.2531	36.6147
nve-miR-2023-3p	AAAGAAGUACAAGUGGUAGGG	14	15	19	50	122	232	2.24045	3.45844	6.84499	11.4458	27.9278	34.2525
nve-miR-2023-5p	CUGCCACCUGUAUUUCUAUCA	3	1	7	8	12	21	0.480097	0.230563	2.52184	1.83133	2.74699	3.10044
nve-miR-2024a-3p	UUACACAGUACCGAUAUUGUGA	145	114	130	340	514	828	23.2047	26.2842	46.8342	77.8315	117.663	122.246
nve-miR-2024a-5p	AAAAUAUCGGUGUUGGGUAAAA	82	61	72	228	317	504	13.1227	14.0643	25.9389	52.1929	72.5664	74.4106
nve-miR-2024e-3p	UUGCACAUUACCAAUAUUCUGA	7760	6182	6147	12075	22913	31888	1241.85	1425.34	2214.54	2764.16	5245.16	4707.95
nve-miR-2024e-5p	AGAGUAUUGGCGCUGGGCAAAA	51	53	35	156	309	319	8.16165	12.2198	12.6092	35.7109	70.7351	47.0972
nve-miR-2024f-3p	UUGCACAUCACCAAUGUUCUGA	76	79	94	135	251	396	12.1625	18.2145	33.8647	30.9037	57.458	58.4655
nve-miR-2024f-5p	AGAAUAUUGGUACUGGGCAAAA	89	75	67	211	295	432	14.2429	17.2922	24.1376	48.3013	67.5303	63.7805
nve-miR-2024g-3p	UAACACAGUACCGAUAUUGUGA	33	31	52	74	112	145	5.28107	7.14745	18.7337	16.9398	25.6386	21.4078
nve-miR-2024g-5p	AAAAUAUCGGUGUUGGGUAAA	52	30	48	120	160	242	8.32168	6.91689	17.2926	27.4699	36.6266	35.7289
nve-miR-2025-3p	UUUUUUAGCCCGCGGAAGUUGU	78	49	55	127	168	285	12.4825	11.2976	19.8145	29.0724	38.4579	42.0774
nve-miR-2026-3p	CAUCAGUGGGUAUUUGAAGUU	0	0	0	0	1	3	0	0	0	0	0.228916	0.44292
nve-miR-2026-5p	UUUCAAAUGUCUACUGAUGGA	56	33	27	140	155	194	8.96181	7.60857	9.72709	32.0483	35.482	28.6422
nve-miR-2027-3p	AUGCGAUUUUACCAAAAUGCAA	2	1	0	3	4	6	0.320065	0.230563	0	0.686749	0.915665	0.88584
nve-miR-2027-5p	GCUUGUUGGUAAUUUUGCAUCU	92	64	103	53	119	199	14.723	14.756	37.1071	12.1326	27.241	29.3804
nve-miR-2028-3p	GGAACUAGCAGGAGCAUUAAG	3	15	28	17	35	118	0.480097	3.45844	10.0874	3.89158	8.01207	17.4215
nve-miR-2028-5p	UAAUGUUCCUGCUUGUUCCUA	1047	1532	2696	927	2015	4868	167.554	353.222	971.268	212.205	461.266	718.712
nve-miR-2029-3p	GGUAAACUAUGGAUUGCGCUUC	288	308	361	538	822	1114	46.0893	71.0134	130.055	123.157	188.169	164.471
nve-miR-2029-5p	UACGCAAUCCCUAGGUUACCAU	115	54	63	91	111	230	18.4037	12.4504	22.6966	20.8314	25.4097	33.9572
nve-miR-2030-3p	CCUCUUUACAUUGUUGUGCUGUA	456	247	448	923	1467	2561	72.9748	56.949	161.398	211.29	335.82	378.106
nve-miR-2030-5p	UAGCAUAACAUUGUAAGAGAUU	1154	742	748	2992	4864	7518	184.677	171.078	269.477	684.917	1113.45	1109.96
nve-miR-2031-3p	UACCAUAAAUAGAGUGCCGUAUU	0	0	1	0	0	1	0	0	0.360263	0	0	0.14764
nve-miR-2031-5p	UACGGCACUCUAUUUAUGGUACU	10	4	8	10	21	55	1.60032	0.922251	2.8821	2.28916	4.80724	8.1202
nve-miR-2034-5p	CUGAUGUUUUUAGAAUUAGCCC	0	0	0	0	2	5	0	0	0	0	0.457832	0.7382
nve-miR-2035-3p	CCUUGUGACAGCCCAUGGGA	7	6	12	10	15	21	1.12023	1.38338	4.32315	2.28916	3.43374	3.10044
nve-miR-2035-5p	ACAUGGUCUGUUACAAGGGA	199	269	244	425	893	1834	31.8464	62.0214	87.9041	97.2894	204.422	270.772
nve-miR-2036-3p	UAUAUUGUACGACUCUCAUCGUA	74	111	148	47	159	296	11.8424	25.5925	53.3189	10.7591	36.3977	43.7014
nve-miR-2036-5p	CGGUGAGAACGUACAGUAAGCA	80	98	174	76	120	343	12.8026	22.5952	62.6857	17.3976	27.4699	50.6405
nve-miR-2037-3p	UGUGAUUGGAGACUUUUACCGU	2	9	17	8	32	56	0.320065	2.07507	6.12447	1.83133	7.32532	8.26784
nve-miR-2038-3p	ACCUUAAUGUCACCAUGAUGA	1	0	0	0	0	0	0.160032	0	0	0	0	0
nve-miR-2039-3p	AUAAAAUAAAGGUAGGCUCU	3	1	1	0	6	9	0.480097	0.230563	0.360263	0	1.3735	1.32876
nve-miR-2040a-3p	UUUGUCUCGUAACUGCCCUGAAG	85	82	42	95	169	132	13.6028	18.9062	15.131	21.747	38.6868	19.4885
nve-miR-2040a-5p	UCGGGUCAGCUACGACAUGAGCG	9	9	7	4	17	11	1.44029	2.07507	2.52184	0.915665	3.89158	1.62404
nve-miR-2040b-3p	UUCGUCUCGUAACUGCCCUGAAG	268	188	226	501	595	953	42.8887	43.3458	81.4194	114.687	136.205	140.701
nve-miR-2040b-5p	UCAGGUCAGCUACGACACGAGCG	5	5	5	13	12	31	0.800162	1.15281	1.80131	2.97591	2.74699	4.57684
nve-miR-2041b-3p	UUAGAGGAAAAUACCCCUGG	2	2	4	9	7	9	0.320065	0.461126	1.44105	2.06025	1.60241	1.32876
nve-miR-2041b-5p	CAGGGGUAUUUUUCUCUAACGU	36	37	59	36	127	168	5.76117	8.53083	21.2555	8.24098	29.0724	24.8035
nve-miR-2042-3p	CGUACAUUGAUGAUUUAUGAAG	1	3	3	4	7	33	0.160032	0.691689	1.08079	0.915665	1.60241	4.87212
nve-miR-2042-5p	UUAUAAAUCAUCCUUGCACUAC	1	0	0	0	0	0	0.160032	0	0	0	0	0
nve-miR-2043a-3p	UACCCUCAAAAGACGGUAUUAG	0	0	4	0	5	2	0	0	1.44105	0	1.14458	0.29528
nve-miR-2043a-5p	UAUAUCGCCUUUUGAGGUUAUU	1	2	7	4	10	17	0.160032	0.461126	2.52184	0.915665	2.28916	2.50988
nve-miR-2045-3p	GUAUGGUAAUUAAUCUCUGGUACA	6	14	12	9	41	62	0.960194	3.22788	4.32315	2.06025	9.38556	9.15368
nve-miR-2045-5p	UCCCAGAGUGUUGAGUUCAUACAA	14	28	24	26	66	92	2.24045	6.45576	8.64631	5.95182	15.1085	13.5829
nve-miR-2046-3p	UAAAUAGCUAUGAAGUGAUACA	1	0	1	0	2	2	0.160032	0	0.360263	0	0.457832	0.29528
nve-miR-2046-5p	CAUCACUUCAUAGCUAUUUACUCU	19	18	9	24	47	67	3.04062	4.15013	3.24236	5.49399	10.7591	9.89188
nve-miR-2047-3p	UCAGACAUCUGCUCGGCGAAUU	20	26	26	35	78	43	3.20065	5.99463	9.36683	8.01207	17.8555	6.34852
nve-miR-2047-5p	UUCGCCGAGCAGAUGUCGGAGA	1	2	5	9	6	13	0.160032	0.461126	1.80131	2.06025	1.3735	1.91932
nve-miR-2050-3p	AUUUGAUUGCUGUGAUCUGGUUU	3	1	6	2	9	10	0.480097	0.230563	2.16158	0.457832	2.06025	1.4764
nve-miR-9414-3p	CUGAUUGAAGAUCAAGCUGA	20	30	24	38	74	53	3.20065	6.91689	8.64631	8.69882	16.9398	7.82492
nve-miR-9414-5p	AACUUGAUCUUCAAUGAACU	522	447	318	1095	2379	1753	83.5369	103.062	114.564	250.663	544.592	258.813
nve-miR-9417	UGAGAACGUAUCGGCAGGGUCU	42	20	23	118	131	188	6.72136	4.61126	8.28604	27.0121	29.988	27.7563
nve-miR-9422	UGACAGAAGAUAGAAGCGCUGA	1	1	0	1	0	0	0.160032	0.230563	0	0.228916	0	0
nve-miR-9425	AAGAACACCCAAAAUAGCUGA	1	2	1	2	2	4	0.160032	0.461126	0.360263	0.457832	0.457832	0.59056
nve-miR-9428	CGAACAUAGGGACACUGUU	0	2	1	0	5	2	0	0.461126	0.360263	0	1.14458	0.29528
nve-miR-9431	UAAGCUGUGGUUUAAAGCAC	4	3	3	7	4	25	0.64013	0.691689	1.08079	1.60241	0.915665	3.691
nve-miR-9433	UUCGGUGAAAUUUAGAACCAC	0	1	1	0	2	5	0	0.230563	0.360263	0	0.457832	0.7382
nve-miR-9446	UUUUUUCUUAUGUCGUCAUGU	2	0	0	0	1	0	0.320065	0	0	0	0.228916	0
nve-miR-9448	UCCGCAGCCGUCCCUAGU	0	0	0	1	0	0	0	0	0	0.228916	0	0
nve-miR-9456	CCGCUGACUCGCGAAAUCCU	5	4	3	14	25	19	0.800162	0.922251	1.08079	3.20483	5.7229	2.80516
nve-miR-9457	UACACAUUCUAAGAAAAGUGCU	0	0	1	0	0	1	0	0	0.360263	0	0	0.14764
novel-nve-miR-10_guide	UUUUGUACAUUUAGAUUAUCUCU	0	0	0	0	1	1	0	0	0	0	0.228916	0.14764
novel-nve-miR-100-1_guide	UCCCUCAUGUCGGCUGACCUCCU	1	2	0	0	0	0	0.160032	0.461126	0	0	0	0
novel-nve-miR-102-1_guide	UGUGUUCGGCGUAUAUUCUCCU	0	0	0	0	1	1	0	0	0	0	0.228916	0.14764
novel-nve-miR-103-1_guide	UUCUCCUUUGACCUCUCCAGACU	0	1	0	1	0	0	0	0.230563	0	0.228916	0	0
novel-nve-miR-12_guide	UUGGGAGCUCCCACAACGUACGC	2	1	5	3	3	3	0.320065	0.230563	1.80131	0.686749	0.686749	0.44292
novel-nve-miR-13_guide	UAUGUGACAAGUUUAUCAAUG	1	2	0	2	3	4	0.160032	0.461126	0	0.457832	0.686749	0.59056
novel-nve-miR-14_guide	CGGGUUUCUUUGGUAGCACGGU	2	0	0	0	0	1	0.320065	0	0	0	0	0.14764
novel-nve-miR-15_guide	UCACGAUCUAUUGUUCUGUUAGU	0	1	0	0	1	9	0	0.230563	0	0	0.228916	1.32876
novel-nve-miR-16_guide	UGGCGGCCACGAACUACGAAC	1	0	0	1	0	1	0.160032	0	0	0.228916	0	0.14764
novel-nve-miR-19_guide	UCCGACGAAGGGCUAACGCUCG	1	0	2	0	1	6	0.160032	0	0.720525	0	0.228916	0.88584
novel-nve-miR-20_guide	UGACAUAAUGACAUGAGAGCGU	2	1	2	12	13	18	0.320065	0.230563	0.720525	2.74699	2.97591	2.65752
novel-nve-miR-23_guide	UCUUCGGUCUUCCUCUGCUGA	1	0	0	1	0	0	0.160032	0	0	0.228916	0	0
novel-nve-miR-24_guide	UAACAAAGAACUAACGCUCGAA	0	0	0	1	2	1	0	0	0	0.228916	0.457832	0.14764
novel-nve-miR-25_guide	UUCUCCUCAUUGUCAGUAUGCUACU	0	0	0	0	0	1	0	0	0	0	0	0.14764
novel-nve-miR-26_guide	UUUUGGUUUUACUAGUAGAGU	1	3	3	1	7	14	0.160032	0.691689	1.08079	0.228916	1.60241	2.06696
novel-nve-miR-28_guide	UUGGACAUAACGACAUAAGAGU	1	1	0	2	3	4	0.160032	0.230563	0	0.457832	0.686749	0.59056
novel-nve-miR-30_guide	UAGAUUAAAAGGCGUGCCAGGG	1	0	0	1	1	5	0.160032	0	0	0.228916	0.228916	0.7382
novel-nve-miR-32_guide	UUCAUUAUCUCUAUCAUCGCUU	1	2	0	1	11	4	0.160032	0.461126	0	0.228916	2.51808	0.59056
novel-nve-miR-33_guide	AAAUCGCUGUUGGAAACUGG	0	0	0	0	1	0	0	0	0	0	0.228916	0
novel-nve-miR-35_guide	CACAAAGAACGGCUGCGCGGG	24	52	48	26	47	51	3.84078	11.9893	17.2926	5.95182	10.7591	7.52964
novel-nve-miR-36-1_guide	UAUUGCAGAUCCAUGAGCUAGU	0	0	0	2	5	0	0	0	0	0.457832	1.14458	0
novel-nve-miR-37_guide	UCAGACUGCCGGACCGUUAG	0	0	1	1	0	1	0	0	0.360263	0.228916	0	0.14764
novel-nve-miR-38_guide	UACCCGGAUUCUCCACCAGU	293	232	423	481	484	1411	46.8895	53.4906	152.391	110.109	110.795	208.32
novel-nve-miR-39-1_guide	UUGGCUGCCGUGAACGCGUGGGU	0	11	14	9	30	63	0	2.53619	5.04368	2.06025	6.86749	9.30132
novel-nve-miR-42-a_guide	UCUGUUCUCGUGGGUGAAUGAU	1	1	6	4	15	19	0.160032	0.230563	2.16158	0.915665	3.43374	2.80516
novel-nve-miR-43_guide	UGUUCUUCCAUGGUAACCUGA	2	1	0	0	3	0	0.320065	0.230563	0	0	0.686749	0
novel-nve-miR-44-1_guide	ACACAAAGAACGGCUGCGCG	44	56	20	22	55	49	7.04143	12.9115	7.20525	5.03616	12.5904	7.23436
novel-nve-miR-44-2_guide	ACACAAAGAACGGCUGCGCGGG	98	166	88	73	150	132	15.6832	38.2734	31.7031	16.7109	34.3374	19.4885
novel-nve-miR-46_guide	UGCGUGCAGCCGGAAAUAGUU	0	3	1	2	3	2	0	0.691689	0.360263	0.457832	0.686749	0.29528
novel-nve-miR-47-1_guide	AUUAUUUCCGGCUGCACACAGG	6	3	0	4	12	22	0.960194	0.691689	0	0.915665	2.74699	3.24808
novel-nve-miR-48-1_guide	UAAUGUGGAAGGAAAAAACGUG	1	4	3	2	23	29	0.160032	0.922251	1.08079	0.457832	5.26507	4.28156
novel-nve-miR-48-2_guide	UAAUGUGGAAGGAAAAAACGU	0	2	0	0	14	10	0	0.461126	0	0	3.20483	1.4764
novel-nve-miR-49_guide	GAAACUAUUUCCGGCUGGACGC	14	19	10	16	38	66	2.24045	4.38069	3.60263	3.66266	8.69882	9.74424
novel-nve-miR-5_guide	UCGAGCGAGUGGCUUGCCUCG	0	0	0	0	1	1	0	0	0	0	0.228916	0.14764
novel-nve-miR-50_guide	UAAAUUAGGAAGAAGGAGCUGG	0	4	3	1	6	9	0	0.922251	1.08079	0.228916	1.3735	1.32876
novel-nve-miR-51_guide	CACACAUUAUACUAAGACUCA	0	0	0	2	2	0	0	0	0	0.457832	0.457832	0
novel-nve-miR-53_guide	ACAAGGGUCUCCUUUCUGGACU	3	4	0	0	5	2	0.480097	0.922251	0	0	1.14458	0.29528
novel-nve-miR-54_guide	ACAGACUUCGCUCAAAAUCUAA	2	1	0	3	3	8	0.320065	0.230563	0	0.686749	0.686749	1.18112
novel-nve-miR-55_guide	UCCAAGCGUGACUAGUCCAGAAC	7	5	4	28	40	41	1.12023	1.15281	1.44105	6.40965	9.15665	6.05324
novel-nve-miR-56_guide	UCCUUUGAAAGUAGCUCGUA	0	0	0	3	3	10	0	0	0	0.686749	0.686749	1.4764
novel-nve-miR-57_guide	AGAGGGAAUUUAGAAGACAAAA	5	5	5	19	30	40	0.800162	1.15281	1.80131	4.34941	6.86749	5.9056
novel-nve-miR-58_guide	UGGCAGAUAUGGUGGAAAUGGU	0	1	0	3	1	5	0	0.230563	0	0.686749	0.228916	0.7382
novel-nve-miR-59_guide	UGUCAAAAAAUCUGUAGGG	0	0	3	6	15	16	0	0	1.08079	1.3735	3.43374	2.36224
novel-nve-miR-6_guide	AUUCUGUACAGUCUCCUGUUGUC	3	0	0	0	3	1	0.480097	0	0	0	0.686749	0.14764
novel-nve-miR-62_guide	CUCUUUCGGGAUUAUUCUGAG	3	2	1	4	8	13	0.480097	0.461126	0.360263	0.915665	1.83133	1.91932
novel-nve-miR-63_guide	UUGCCACUAAAUAGAGAGAACGU	5	1	2	2	3	14	0.800162	0.230563	0.720525	0.457832	0.686749	2.06696
novel-nve-miR-69_guide	UAAGGAAACUAGCGGUCGUUGGC	2	3	4	4	3	13	0.320065	0.691689	1.44105	0.915665	0.686749	1.91932
novel-nve-miR-72_guide	ACCGUUUCUACAUUCCUUUGAGU	0	0	0	1	4	0	0	0	0	0.228916	0.915665	0
novel-nve-miR-73_guide	AGAGGUUCGACUGUAUAUCCUUU	6	6	8	7	15	25	0.960194	1.38338	2.8821	1.60241	3.43374	3.691
novel-nve-miR-75_guide	UGUAGAUUCUCUGAAAUAUUU	0	2	0	0	2	0	0	0.461126	0	0	0.457832	0
novel-nve-miR-78_guide	AUGAGCAUGUGAUCAAAGGCUGG	1	1	1	0	2	4	0.160032	0.230563	0.360263	0	0.457832	0.59056
novel-nve-miR-8_guide	AAGGUGACCUCGAUCUUCAUGAU	1	0	0	0	2	1	0.160032	0	0	0	0.457832	0.14764
novel-nve-miR-80_guide	AUGCCGAUCCACCACUCCUUUGU	0	1	0	0	0	0	0	0.230563	0	0	0	0
novel-nve-miR-81_guide	UUGGCAUAAUAUGGAUGUGGAUG	0	2	0	0	3	1	0	0.461126	0	0	0.686749	0.14764
novel-nve-miR-82_guide	CAAAAUCGCUCGGGGUAGACCAU	0	1	0	0	1	1	0	0.230563	0	0	0.228916	0.14764
novel-nve-miR-83_guide	UAAGGCGACUUACUGUAGUAAG	2	1	1	1	1	5	0.320065	0.230563	0.360263	0.228916	0.228916	0.7382
novel-nve-miR-84_guide	UAAGUGAUAAAUAGUCUGAUA	0	1	0	0	0	0	0	0.230563	0	0	0	0
novel-nve-miR-85_guide	AACAGACUCGCGACACGGAU	0	1	2	0	3	1	0	0.230563	0.720525	0	0.686749	0.14764
novel-nve-miR-86_guide	ACAAGCGAAGAUAGAGACUCA	0	0	0	1	0	0	0	0	0	0.228916	0	0
novel-nve-miR-88_guide	UCUCCAAGUAGUCGCCGCUGUGUCG	0	0	0	0	2	6	0	0	0	0	0.457832	0.88584
novel-nve-miR-89_guide	UCUCUGUUAUUUCUCAUUCUU	0	1	0	1	3	0	0	0.230563	0	0.228916	0.686749	0
novel-nve-miR-9_guide	CUCCUGUGCAGUGCUCUCUGUGU	2	3	3	0	2	3	0.320065	0.691689	1.08079	0	0.457832	0.44292
novel-nve-miR-91_guide	UGGACCAACUCCGAUAUUCACC	0	1	0	0	0	0	0	0.230563	0	0	0	0
novel-nve-miR-92_guide	UUCGUAUCUACCAUUUAUGGU	0	0	0	0	2	0	0	0	0	0	0.457832	0
novel-nve-miR-93_guide	UUGAGUGUUGUUGACUGGUAA	2	0	0	3	1	6	0.320065	0	0	0.686749	0.228916	0.88584
novel-nve-miR-95_guide	AUUGUGGAAAUACUGAUACUG	1	0	0	0	1	0	0.160032	0	0	0	0.228916	0
novel-nve-miR-96_guide	UUUGUGUAUGUUUAUGUUUAG	0	0	0	1	0	0	0	0	0	0.228916	0	0
novel-nve-miR-98_guide	UUUUCGCGAGUCAGCAGCUACA	0	1	0	1	1	2	0	0.230563	0	0.228916	0.228916	0.29528
novel-nve-miR-12_star	CGUACUUUGCGGGCUCUCCAAAG	0	0	1	0	8	3	0	0	0.360263	0	1.83133	0.44292
novel-nve-miR-14_star	CGUGCUACCAAAGAAACCCCAG	0	0	0	0	1	1	0	0	0	0	0.228916	0.14764
novel-nve-miR-15_star	UAACAGAACAAUAGAUCGUGA	0	0	0	1	2	4	0	0	0	0.228916	0.457832	0.59056
novel-nve-miR-16_star	AUCGUAGUUCGUGGCCGCCAUCU	1	0	0	0	2	0	0.160032	0	0	0	0.457832	0
novel-nve-miR-25_star	UAGCUAUCUUGGGUUGAGGAGUAGAA	0	0	0	0	0	1	0	0	0	0	0	0.14764
novel-nve-miR-26_star	UCUACUAGUAAAACCAAAACAG	1	3	4	0	4	11	0.160032	0.691689	1.44105	0	0.915665	1.62404
novel-nve-miR-28_star	CUUUUAUGUCAUUAUGUCCAUGU	0	0	0	0	0	1	0	0	0	0	0	0.14764
novel-nve-miR-47-1_star	UGCGUGCAGCCGGAAAUAGU	0	2	0	2	2	2	0	0.461126	0	0.457832	0.457832	0.29528
novel-nve-miR-51_star	UAUUCUUAGUAUAACAUGUGUU	0	0	0	0	1	0	0	0	0	0	0.228916	0
novel-nve-miR-53_star	UCCAGAAAGGAGACCAUUGUCG	0	0	0	0	1	0	0	0	0	0	0.228916	0
novel-nve-miR-55_star	CUCUGGACUCGUCACACUAGG	2	2	0	8	6	7	0.320065	0.461126	0	1.83133	1.3735	1.03348
novel-nve-miR-56_star	CACGAGCUACUUUCAAAGGAG	0	0	0	1	2	0	0	0	0	0.228916	0.457832	0
novel-nve-miR-57_star	CUUGGUUCUAAAUUUCUCUCUGC	1	0	0	0	1	0	0.160032	0	0	0	0.228916	0
novel-nve-miR-59_star	UCCUACAGAUUUUUUGACAGA	0	0	0	0	3	0	0	0	0	0	0.686749	0
novel-nve-miR-6_star	AGAGCAGUCUGUAUAGAAUUCC	0	0	0	1	0	1	0	0	0	0.228916	0	0.14764
novel-nve-miR-83_star	UUACUGUAGUAAGUCAACUUAC	2	2	1	1	10	6	0.320065	0.461126	0.360263	0.228916	2.28916	0.88584
novel-nve-miR-85_star	UCCGUGUCGCGAGUCUGUUCU	0	1	0	0	1	0	0	0.230563	0	0	0.228916	0
novel-nve-miR-88_star	UCACAGCGGUUACUUGGAGUCU	1	0	1	0	3	3	0.160032	0	0.360263	0	0.686749	0.44292
novel-nve-miR-9_star	CCAGAAAGCUCUGCGCAGGACG	0	0	1	0	1	1	0	0	0.360263	0	0.228916	0.14764
novel-nve-miR-91_star	UGAAUAUCGGAGUUGGAUUAU	0	0	0	0	1	0	0	0	0	0	0.228916	0
novel-nve-miR-96_star	AAAUAGAAAUUUGCACAAGCU	0	0	1	0	0	2	0	0	0.360263	0	0	0.29528
