## Supplementary File 3 for "Functional characterization of a “plant-like” HYL1 homolog in the cnidarian *Nematostella vectensis* indicates a conserved involvement in microRNA biogenesis"

### Sheet: Sheet1
Supplementary file 3
miRNAs and their expression for meta-analysis - raw reads
Gene	Ago1_MO			Ago1_Control _MO			Ago2_MO			Ago2_Control_MO			HEN1_Control_MO		HEN1_MO		Dicer1_Control_MO		Dicer1_MO		HylLa_SI MO1			Hyl1La_Control_MO
	Replicate_1	Replicate_2	Replicate_3	Replicate_1	Replicate_2	Replicate_3	Replicate_1	Replicate_2	Replicate_3	Replicate_1	Replicate_2	Replicate_3	Replicate_1	Replicate_2	Replicate_1	Replicate_2	Replicate_1	Replicate_2	Replicate_1	Replicate_2	Replicate_1	Replicate_2	Replicate_3	Replicate_1	Replicate_2	Replicate_3
SRA	SRR10960909	SRR10960910	SRR10960911	SRR10960915	SRR10960916	SRR10960917	SRR10960912	SRR10960913	SRR10960914	SRR10960918	SRR10960919	SRR10960920	SRR6672393	SRR6672394	SRR6672397	SRR6672398	SRR7244445	SRR7244447	SRR7244446	SRR7244448	SRR11678311	SRR11678310	SRR11678309	SRR11678308	SRR11678307	SRR11678306
miRNAs
nve-mir-2024f	1215	1135	1403	1192	700	1077	585	491	766	1023	847	770	2023	1847	1593	600	479	688	237	548	312	287	353	620	1060	1617
nve-mir-2047	9	27	15	63	50	36	18	20	14	14	30	9	18	24	4	1	6	12	0	1	37	49	46	58	133	84
nve-mir-2045	67	125	127	217	157	194	162	117	139	123	199	132	25	32	3	4	5	4	5	1	87	110	102	123	329	447
nve-mir-2029	4726	7082	7428	3993	2515	3481	1796	1651	1795	3271	2616	2694	1674	1208	302	394	222	434	159	396	1880	1455	2335	2657	4856	8160
nve-mir-2034	5	4	13	26	13	14	5	7	7	17	21	23	6	15	3	0	3	8	4	6	1	2	3	5	18	30
nve-mir-2027	2912	3007	5676	8778	5100	7313	4340	5314	3209	6906	3982	5053	1019	1011	1074	477	304	381	98	364	2658	2450	2870	1730	3722	6979
nve-mir-2025	582	976	934	793	653	803	167	181	98	760	1657	1044	781	352	52	8	14	15	6	3	153	74	90	201	264	450
nve-mir-2036	1403	1849	2273	505	297	574	422	328	341	332	277	315	63	95	50	46	25	37	11	48	219	290	449	158	368	847
nve-mir-2024e	26211	35422	45763	33707	24972	33902	15132	15019	12140	33289	26831	25507	2761	2535	1647	1002	1109	1291	459	1187	12295	9102	9733	18484	34904	47392
nve-mir-2023	72	83	86	93	105	73	26	61	23	66	165	111	47	26	10	0	2	2	0	2	24	23	45	77	188	334
nve-mir-2050	11	18	34	9	10	7	5	6	5	15	16	10	2	0	0	0	0	0	0	0	7	2	11	8	14	16
nve-mir-2040b	340	448	430	1933	984	1330	279	314	286	1502	938	937	57	64	37	60	40	63	19	39	410	286	373	758	938	1415
nve-mir-2040a	34	67	74	219	228	156	183	275	135	168	130	129	5	19	5	9	3	6	1	2	146	131	74	134	262	202
nve-mir-2037	16	22	34	40	31	18	22	17	9	8	16	17	1	1	2	1	0	0	0	1	9	18	35	11	53	82
nve-mir-2038	1	2	1	9	4	2	1	3	0	5	0	3	8	8	12	3	2	6	2	4	1	0	0	0	1	2
novel-nve-miR-35	0	0	1	0	0	1	0	2	0	0	1	0	0	0	0	0	0	1	0	0	0	2	2	0	1	0
nve-mir-2032a	11	12	13	15	8	8	1	1	2	9	10	8	0	1	2	1	0	1	0	0	2	1	3	3	18	34
nve-mir-2046	36	76	81	56	56	41	12	9	13	48	58	50	3	5	1	1	3	4	4	2	30	34	23	31	79	94
nve-mir-2043a	33	23	42	10	16	27	2	5	10	24	16	11	258	371	115	57	145	183	65	203	10	4	15	22	21	45
nve-mir-2024g	185	181	170	208	156	171	50	127	77	190	132	108	2404	3135	1564	667	1422	971	578	1553	60	49	74	114	167	221
nve-mir-2030	8120	13503	11721	7461	7811	6788	2133	2436	1726	4644	10256	5194	2427	2519	226	155	393	448	56	133	2337	1387	1725	5254	8664	13013
novel-nve-miR-33	0	0	0	0	0	0	0	0	0	0	1	1	0	0	0	0	0	0	0	0	0	0	0	0	1	1
nve-mir-2042	7	15	7	27	17	10	5	3	5	15	18	6	0	4	0	0	0	1	0	1	5	8	3	6	11	39
nve-mir-100	241	294	254	1045	1103	819	342	639	293	792	779	449	59	65	9	4	10	20	3	6	615	560	896	2002	3031	4400
nve-mir-2028	3166	5138	7066	17522	6687	13285	8896	4537	12419	6236	7335	9543	526	471	969	614	438	1010	834	1446	2251	3032	5682	1945	4068	8860
novel-nve-miR-44-2	5	1	5	6	2	1	0	0	0	3	2	3	0	0	0	0	0	0	0	0	5	5	4	2	10	4
novel-nve-miR-38	195	387	439	290	89	107	544	291	476	96	51	145	54	54	55	43	76	245	160	247	438	321	585	653	626	1811
nve-mir-2032b	11	14	13	15	8	8	1	1	2	9	10	8	0	6	4	1	1	4	0	0	2	1	2	3	17	32
nve-mir-2026	3947	5626	7554	1128	1117	1562	644	526	524	1379	1420	1277	453	440	39	12	16	29	9	27	352	207	183	991	1318	1530
nve-mir-2035	872	1404	2137	1904	1135	1915	2390	1500	2121	1538	1271	1636	101	114	118	81	60	101	105	166	899	1172	1454	1673	3788	7175
nve-mir-2031	35	51	77	7	15	10	10	15	12	4	16	16	8	9	1	2	1	5	0	7	15	7	17	13	42	80
novel-nve-miR-87	0	0	0	0	0	0	0	0	0	0	1	0	0	0	0	0	0	0	0	0	0	0	1	1	1	0
novel-nve-miR-36-1	0	1	0	2	3	1	0	0	0	1	3	3	0	0	0	0	0	0	0	0	0	0	0	2	9	2
nve-mir-2022	723	1397	993	2606	3413	3008	280	361	165	2092	7491	3733	2098	1330	235	20	89	145	24	41	665	201	478	1871	2536	3838
novel-nve-miR-37	1	3	9	8	6	4	2	1	0	1	8	8	0	1	0	0	0	2	0	0	8	4	3	2	13	8
nve-mir-9457	5	5	17	11	12	5	6	8	0	3	5	3	1	7	0	0	4	8	3	3	7	8	7	5	16	18
nve-mir-9446	4	1	0	5	3	0	0	3	3	0	1	1	0	0	0	0	0	0	0	0	2	0	1	0	2	1
nve-mir-2041b	0	0	0	0	0	0	0	0	0	0	0	0	0	0	0	0	0	0	0	0	0	0	1	0	0	0
nve-mir-9417	0	0	0	0	0	0	0	0	0	0	0	0	0	0	0	0	0	0	0	0	0	0	0	0	0	0
nve-mir-9455	0	0	0	0	0	0	0	0	1	0	0	0	0	0	0	0	0	0	0	0	0	0	0	0	0	0
nve-mir-9442	0	0	0	0	0	0	0	0	0	0	0	0	0	0	0	0	0	0	0	0	0	0	0	0	0	0
nve-mir-9422	1	0	3	3	0	0	0	0	0	0	1	0	0	0	0	0	0	0	0	0	1	3	1	1	0	1
nve-mir-9435	0	0	0	0	0	0	0	0	0	0	0	0	0	0	0	0	0	0	0	0	0	0	0	0	0	0
nve-mir-9429	0	0	0	0	0	0	0	0	0	0	0	0	0	1	0	0	0	0	0	0	0	0	0	0	0	1
nve-mir-9424b	1	0	0	0	0	0	0	0	0	0	0	0	0	0	0	0	0	0	0	0	0	0	0	0	0	0
nve-mir-9424a	0	0	0	0	0	0	0	0	0	0	0	0	0	0	0	0	0	0	0	0	0	0	1	0	0	0
nve-mir-9431	0	0	0	0	0	0	0	0	0	0	0	0	0	0	0	0	0	0	0	0	0	0	0	0	1	1
nve-mir-9449	0	0	0	0	0	0	0	1	0	1	1	0	0	0	0	0	0	0	0	0	1	1	0	0	0	0
nve-mir-9453	1	2	2	0	1	1	1	1	0	0	2	1	0	0	0	0	0	0	0	1	0	0	0	1	1	3
nve-mir-9428	0	0	0	0	0	0	0	0	0	0	0	0	0	0	0	0	0	0	0	0	0	0	0	0	0	0
nve-mir-9456	0	4	3	5	6	2	4	4	1	2	8	4	2	2	0	0	1	3	0	0	1	0	0	5	12	8
nve-mir-9425	1	6	6	15	20	11	18	16	8	9	21	22	9	10	1	2	1	0	0	0	3	3	2	14	16	26
nve-mir-9433	35	22	36	41	25	30	2	4	3	25	15	11	1	3	1	1	3	1	0	0	14	14	21	15	59	69
nve-mir-9445	0	1	0	0	0	0	0	0	0	0	0	0	0	0	0	0	0	0	0	0	0	0	0	0	0	0
nve-mir-9448	4	10	11	8	6	1	10	4	5	4	9	8	3	8	3	6	3	5	1	1	0	0	4	8	4	6
nve-mir-9414	5066	7201	7751	9519	4881	6662	3087	2026	1888	3820	4613	4068	198	271	128	45	51	139	25	86	7187	6799	6436	8973	20280	16788
nve-mir-9413	0	1	1	0	1	0	0	0	0	0	0	0	0	0	0	0	0	0	0	0	0	0	1	0	0	0
novel-nve-miR-86	3	1	1	2	0	1	2	0	0	1	2	2	0	0	0	0	0	0	0	0	0	0	2	2	2	1
novel-nve-miR-25	2	4	7	11	5	11	15	17	15	9	3	3	0	1	0	0	0	0	0	1	3	1	2	1	6	5
novel-nve-miR-16	1	0	1	2	2	1	0	1	0	0	1	0	0	0	0	0	0	0	0	0	3	0	1	5	1	1
nve-mir-2024a	978	703	892	895	671	771	342	606	428	893	770	532	4779	6097	3035	1189	2140	1593	771	1735	245	165	235	484	808	1256
novel-nve-miR-94	0	1	1	1	0	1	0	0	0	0	1	0	0	0	0	0	0	0	0	0	0	0	0	0	0	1
novel-nve-miR-44-1	0	1	3	2	1	0	0	0	0	0	0	1	0	0	0	0	0	0	0	0	0	0	1	0	1	1
nve-mir-2039	10	12	14	7	7	2	3	2	3	3	11	2	0	0	1	0	0	0	0	0	9	3	2	7	30	29
novel-nve-miR-10	3	2	3	5	3	2	4	4	0	2	2	3	0	0	0	0	0	0	0	0	3	1	1	1	7	2
novel-nve-miR-88	0	1	0	4	5	3	1	3	4	1	1	1	0	0	0	0	0	0	0	1	1	2	2	0	6	10
novel-nve-miR-93	23	20	26	37	17	19	48	55	33	22	6	16	1	1	2	2	0	1	0	0	30	47	62	24	99	114
novel-nve-miR-82	0	0	0	1	0	1	0	0	0	0	0	0	0	0	0	0	0	0	0	0	0	1	0	0	1	2
novel-nve-miR-101-1	0	0	0	0	0	0	0	2	0	1	0	0	0	0	0	0	0	0	0	0	1	0	0	0	0	0
novel-nve-miR-13	5	3	2	3	6	2	4	2	1	1	1	2	3	3	0	0	0	3	0	8	1	3	0	2	6	5
novel-nve-miR-19	0	0	0	0	0	0	0	0	0	0	0	0	1	0	0	0	0	0	0	0	0	0	0	0	0	0
novel-nve-miR-47-1	0	0	0	14	16	6	18	15	4	5	15	13	0	1	1	0	0	0	0	0	12	5	5	9	28	39
novel-nve-miR-46	1	0	0	0	0	0	0	1	0	1	0	0	0	0	0	0	0	0	0	0	0	0	1	0	0	1
novel-nve-miR-34	0	0	0	0	0	0	0	0	0	0	0	1	0	0	0	0	0	0	0	0	0	0	0	0	1	1
novel-nve-miR-73	1	1	2	12	12	10	14	12	7	7	11	10	1	0	0	0	0	0	0	0	8	6	12	15	27	32
novel-nve-miR-98	7	8	24	9	9	7	14	12	11	9	8	14	0	0	1	3	3	2	0	1	7	5	12	10	9	25
novel-nve-miR-8	0	0	0	0	1	0	1	2	1	0	1	0	0	0	0	0	0	0	0	0	2	0	0	2	5	3
novel-nve-miR-42-a	4	12	20	31	14	18	8	6	5	14	5	13	1	0	1	0	0	5	0	1	10	7	12	11	30	38
novel-nve-miR-20	4	6	11	10	9	3	1	3	1	3	11	5	0	1	0	0	0	0	0	0	3	2	6	14	23	25
novel-nve-miR-78	1	3	1	5	6	7	1	0	0	3	2	3	0	1	1	1	0	0	0	0	3	1	2	2	5	8
novel-nve-miR-6	1	8	7	6	4	9	5	2	3	10	5	4	0	1	0	0	0	0	0	0	8	2	0	3	6	9
novel-nve-miR-100-1	1	0	2	0	0	2	0	5	2	0	0	0	0	0	0	0	0	0	0	0	1	2	0	0	0	3
novel-nve-miR-39-1	5	29	26	36	13	28	20	8	21	12	28	15	0	1	0	0	0	2	0	0	6	25	38	17	73	127
novel-nve-miR-92	0	0	1	0	2	0	0	0	0	0	0	1	0	1	0	0	0	0	0	0	0	0	1	0	4	0
novel-nve-miR-14	5	7	4	11	5	9	4	4	5	5	6	3	0	1	0	0	1	8	1	7	2	2	5	4	9	23
novel-nve-miR-55	11	25	13	22	28	11	8	3	2	8	21	24	2	2	1	0	0	1	0	0	14	12	10	59	84	95
novel-nve-miR-67	0	0	0	0	0	0	0	1	0	0	0	0	0	0	0	0	0	0	0	0	0	0	0	0	0	0
novel-nve-miR-71	0	0	1	0	0	2	0	0	0	3	4	2	0	0	0	0	0	1	0	1	0	1	0	0	3	1
novel-nve-miR-68	0	1	0	0	0	0	0	0	0	0	0	0	0	0	0	0	0	0	0	0	0	0	0	0	0	0
novel-nve-miR-59	22	34	27	51	57	52	23	38	24	45	40	54	1	2	6	0	4	3	0	1	7	13	11	35	76	82
novel-nve-miR-48-1	0	0	0	0	0	0	0	0	0	0	0	0	0	0	0	0	0	0	0	0	0	0	0	0	0	0
novel-nve-miR-53	1	4	6	3	3	0	5	6	0	0	1	1	0	2	0	0	0	5	0	6	5	6	2	0	16	5
novel-nve-miR-70	0	0	0	0	0	0	0	0	0	0	0	1	0	0	0	0	0	0	0	0	0	0	0	0	0	0
novel-nve-miR-74	0	0	0	0	0	1	0	0	0	0	0	0	0	0	0	0	0	0	0	0	0	0	0	0	0	0
novel-nve-miR-23	0	1	0	0	1	0	0	0	0	2	0	0	0	0	0	0	0	1	0	0	1	0	0	1	0	1
novel-nve-miR-24	0	2	2	0	2	2	0	0	2	2	1	1	0	0	0	1	0	0	0	0	0	0	0	3	2	1
novel-nve-miR-72	2	1	2	3	1	2	1	0	1	1	1	4	0	0	0	0	0	0	0	0	0	0	0	2	6	1
novel-nve-miR-28	4	7	5	7	10	7	11	5	8	4	7	2	0	0	0	0	0	1	0	0	1	3	1	3	7	17
novel-nve-miR-89	9	11	3	16	10	15	10	7	11	3	4	12	0	0	0	0	0	0	0	0	5	1	2	6	5	4
novel-nve-miR-76	0	0	0	0	0	0	0	0	0	0	0	0	0	0	0	0	0	0	0	0	0	0	0	0	0	0
novel-nve-miR-63	3	7	5	2	3	2	8	7	8	3	1	3	0	0	0	0	0	0	0	0	7	3	4	5	5	21
novel-nve-miR-85	0	0	0	0	0	0	0	0	0	0	1	2	0	0	0	0	0	0	0	0	0	0	0	1	0	0
novel-nve-miR-96	2	5	11	7	7	1	2	5	1	3	3	0	3	0	2	0	0	1	0	1	3	9	3	5	38	36
novel-nve-miR-57	19	28	28	28	6	25	11	19	15	15	15	16	2	3	3	0	2	2	1	0	11	10	12	30	54	69
novel-nve-miR-12	4	6	11	20	12	3	9	12	8	13	12	9	1	3	1	2	0	4	1	0	5	2	10	5	18	18
novel-nve-miR-48-2	0	0	0	0	0	0	0	0	0	0	0	0	0	0	0	0	0	0	0	0	0	0	0	0	0	0
novel-nve-miR-80	0	1	1	0	0	1	0	1	0	0	1	0	0	1	0	0	0	0	0	0	0	2	1	1	0	0
novel-nve-miR-18	0	0	0	0	0	0	0	1	0	0	0	0	0	0	0	0	0	0	0	0	0	0	0	0	0	0
novel-nve-miR-99-1	0	0	1	0	1	0	0	0	0	0	0	0	0	0	0	0	0	0	0	0	0	0	0	0	0	0
novel-nve-miR-29	0	0	0	0	0	0	0	0	0	0	0	1	0	0	0	0	0	0	0	0	0	0	0	2	0	0
novel-nve-miR-30	2	0	1	2	0	0	2	3	0	1	1	2	1	0	0	0	0	0	0	0	2	1	3	2	2	7
novel-nve-miR-32	5	16	16	15	7	7	11	7	11	9	9	6	0	0	1	3	1	0	0	0	4	4	2	4	17	9
novel-nve-miR-9	0	0	2	3	4	3	0	4	5	0	4	1	0	0	0	0	0	0	0	0	3	6	8	0	6	3
novel-nve-miR-43	1	0	0	1	1	1	0	1	1	1	1	0	0	0	0	0	0	0	0	0	2	2	0	0	5	0
novel-nve-miR-95	0	1	1	0	0	0	0	0	0	0	0	0	0	0	0	0	0	0	0	0	1	0	0	0	1	1
novel-nve-miR-54	3	6	7	0	4	2	2	0	1	1	6	4	1	2	1	0	1	0	0	0	4	3	0	4	5	13
novel-nve-miR-79	0	0	1	0	0	0	0	0	0	0	0	0	0	0	0	0	0	0	0	0	0	0	0	0	1	0
novel-nve-miR-49	24	114	36	91	141	28	52	99	17	25	76	32	4	4	0	1	2	1	2	0	86	148	80	85	279	267
novel-nve-miR-50	1	1	1	6	4	1	8	6	6	2	5	7	1	1	1	1	0	1	0	1	1	5	5	3	8	14
novel-nve-miR-97	3	1	5	0	0	0	1	0	1	0	1	0	0	1	0	1	0	2	0	0	1	0	0	0	1	1
novel-nve-miR-15	2	2	5	2	0	0	0	0	0	2	1	2	0	0	0	0	0	0	0	0	1	2	2	2	4	15
novel-nve-miR-69	2	2	7	5	7	2	7	4	1	4	3	2	1	2	0	0	0	1	0	1	4	5	5	6	13	17
novel-nve-miR-42-b	0	0	0	0	0	0	0	0	0	0	0	0	0	0	0	0	0	0	0	0	0	0	0	0	0	1
novel-nve-miR-62	3	6	8	6	5	14	5	5	3	10	12	8	0	0	0	0	0	1	0	4	5	5	3	6	17	25
novel-nve-miR-26	4	17	11	21	8	12	11	13	4	2	8	4	1	0	0	0	0	1	0	0	6	34	24	1	24	60
novel-nve-miR-102-1	1	1	0	4	0	0	2	3	2	0	0	2	0	0	0	0	0	0	0	0	0	0	0	0	3	4
novel-nve-miR-103-1	2	0	0	0	1	0	0	0	1	0	0	0	0	0	0	0	0	0	0	0	0	0	0	0	0	0
novel-nve-miR-51	1	4	0	1	2	0	2	3	2	2	6	0	0	0	0	0	1	0	0	0	1	3	2	3	7	3
novel-nve-miR-81	0	2	0	0	0	0	1	1	0	0	0	0	0	0	0	0	0	0	0	0	0	2	0	0	3	1
novel-nve-miR-91	0	0	0	1	0	0	0	0	0	0	0	0	0	0	0	0	0	0	0	0	0	1	0	0	1	0
novel-nve-miR-5	0	5	7	14	8	2	4	7	5	4	4	7	2	8	2	1	1	3	2	2	2	3	8	3	9	8
novel-nve-miR-11	0	0	0	0	2	0	1	0	2	1	0	2	0	0	0	0	0	0	0	0	0	0	2	1	0	1
novel-nve-miR-58	1	1	0	0	0	0	0	0	0	2	0	1	3	1	0	0	0	1	0	0	0	1	0	5	3	5
novel-nve-miR-66	0	0	0	0	0	0	0	0	0	0	0	0	0	1	0	0	0	0	0	0	0	0	0	0	0	0
novel-nve-miR-75	0	1	1	0	2	2	0	1	0	1	3	0	0	0	0	0	0	0	0	0	0	2	0	1	2	1
novel-nve-miR-83	4	13	22	6	3	4	0	3	2	3	3	6	0	1	1	0	0	0	0	1	6	6	7	4	18	30
novel-nve-miR-56	3	10	10	8	5	11	6	8	5	2	7	10	0	1	1	0	0	2	0	0	5	4	4	17	23	41
novel-nve-miR-84	0	1	0	0	2	0	0	0	0	1	0	0	0	0	0	0	0	0	0	0	0	1	0	0	1	3
nve-sir-1	38300	64461	67543	55619	36149	61983	43648	24763	32060	49517	52326	54796	722	792	75	161	44	112	72	108	66569	38533	36467	159684	60878	86764
nve-sir-2	0	0	0	0	0	0	0	0	0	0	0	0	0	0	0	0	0	0	0	0	0	0	0	0	0	0
nve-sir-3	0	0	0	0	0	0	0	0	0	0	0	0	0	0	0	0	0	0	0	0	0	0	0	0	0	0
nve-sir-4	98	162	197	167	120	130	79	88	74	117	144	116	19	25	25	5	17	31	5	24	117	153	187	133	279	242
nve-sir-5	0	0	0	0	0	0	0	0	0	0	0	1	0	0	0	0	0	0	0	0	0	0	0	0	0	0
nve-sir-6	698	1125	1401	1712	859	1726	2913	1794	3502	1126	1419	1431	109	80	793	198	21	48	64	142	372	1126	1499	338	879	2011
nve-sir-7	4713	1752	7126	3536	3911	1390	4066	5235	1434	3590	1855	5277	152	623	15	77	32	81	78	76	2010	1416	826	3080	1669	2963
nve-sir-8	864	1732	1021	1344	1089	1495	1169	1088	1431	862	1717	910	105	81	29	17	4	21	5	25	946	585	291	947	404	517
nve-sir-9	14	17	21	25	23	29	13	8	9	20	29	27	3	5	1	2	0	1	1	0	9	5	2	6	0	2
nve-sir-10	0	0	0	0	0	0	0	0	0	0	0	0	0	0	0	0	0	0	0	0	0	0	0	0	0	0
nve-sir-11	0	0	0	0	0	0	0	0	0	0	0	0	0	0	0	0	0	0	0	0	0	0	0	0	0	0
nve-sir-12	29	45	48	52	31	61	15	15	13	42	32	37	2	4	0	0	1	2	2	2	13	21	27	38	68	113
nve-sir-13	7100	1495	11118	4734	4847	1685	5233	6189	1794	4446	1430	7688	97	659	8	103	64	106	115	91	2797	2209	1388	4678	2573	3793
nve-sir-14	0	0	0	0	0	0	0	0	0	0	0	0	0	0	0	0	0	0	0	0	0	0	0	0	0	0
nve-sir-15	0	0	0	0	0	0	0	0	0	0	0	0	0	0	0	0	0	0	0	0	0	0	0	0	0	0
nve-sir-16	0	0	0	0	0	0	0	0	0	0	0	0	0	0	0	0	0	0	0	0	0	0	0	0	0	0
nve-sir-17	0	0	0	0	0	0	0	0	0	0	0	0	0	0	0	0	0	0	0	0	0	0	0	0	0	0
nve-sir-18	133	124	222	668	687	714	303	294	425	951	739	627	67	67	59	22	13	11	8	19	128	79	59	61	135	178
nve-sir-19	40	69	73	76	83	60	59	39	64	48	55	53	9	6	2	0	0	1	0	6	44	45	47	73	88	178
nve-sir-20	0	0	0	0	0	0	0	0	0	0	0	0	0	0	0	0	0	0	0	0	0	0	0	0	0	0
nve-sir-21	0	0	0	0	0	0	0	0	0	0	0	0	0	0	0	0	0	0	0	0	0	0	0	0	0	0
nve-sir-22	0	0	0	0	0	0	0	0	0	0	0	0	0	0	0	0	0	0	0	0	0	0	0	0	0	0
nve-sir-23	0	0	0	0	0	0	0	0	0	0	0	0	0	0	0	0	0	0	0	0	0	0	0	0	0	0
nve-sir-24	1260	2105	1366	1549	925	1757	1445	898	1735	928	1694	1037	229	94	45	26	9	23	16	41	606	405	295	995	590	1068
nve-sir-25	475	605	444	795	1054	541	803	948	453	868	604	496	11	32	6	11	1	5	2	12	863	409	464	728	222	819
nve-sir-26	0	0	0	0	0	0	0	0	0	0	0	0	0	0	0	0	0	0	0	0	0	0	0	0	0	0
nve-sir-27	0	0	0	0	0	0	0	0	0	0	0	0	0	0	0	0	0	0	0	0	0	0	0	0	0	0
nve-sir-28	86	104	173	178	134	171	354	188	361	119	164	110	29	37	64	22	13	10	10	15	65	146	91	74	187	251
nve-sir-29	8	9	10	13	11	24	8	18	19	8	5	11	1	0	0	1	0	2	0	1	20	11	11	16	25	56
nve-sir-30	120	184	146	415	399	477	249	221	271	330	344	357	15	27	18	7	28	74	187	441	398	474	373	495	686	855
nve-sir-31	737	901	1238	1147	828	962	1533	2025	1655	1275	885	963	70	55	204	60	41	44	52	110	716	678	837	742	1818	3081
nve-sir-32	165	185	240	285	249	196	163	173	182	200	234	264	5	8	3	2	3	2	4	1	201	149	69	188	54	57
nve-sir-33	0	0	0	0	0	0	0	0	0	0	0	0	0	0	0	0	0	0	0	0	0	0	0	0	0	0
nve-sir-34	0	0	0	0	0	0	0	0	0	0	0	1	0	0	0	0	0	0	0	0	0	0	0	0	0	0
nve-sir-35	0	0	0	0	0	0	0	0	0	0	0	0	0	0	0	0	0	0	0	0	0	0	0	0	0	0
nve-sir-36	3	4	6	7	3	2	7	3	3	3	5	6	1	1	0	0	0	0	0	0	4	3	1	1	2	2
nve-sir-37	63	90	85	118	76	97	80	71	82	93	64	67	17	12	20	7	15	33	38	68	92	57	101	101	180	229
nve-sir-38	57	71	100	322	257	356	459	301	395	192	191	185	18	22	25	12	7	8	3	18	85	136	156	93	198	573
nve-sir-39	2142	754	3381	1387	1563	465	1640	2099	591	1388	685	2433	88	436	12	53	39	56	46	55	616	458	316	849	533	652
nve-sir-40	1149	1030	1389	1249	1955	1095	476	763	401	1316	1727	1647	81	56	34	18	12	19	10	10	221	113	73	365	195	409
nve-sir-41	0	0	0	0	0	0	0	0	0	0	0	0	0	0	0	0	0	0	0	0	0	0	0	0	0	0
nve-sir-42	0	0	0	0	0	0	0	0	0	0	0	0	0	0	0	0	0	0	0	0	0	0	0	0	0	0
nve-sir-43	0	0	0	0	0	0	0	0	0	0	0	0	0	0	0	0	0	0	0	0	0	0	0	0	0	0
nve-sir-44	0	0	0	0	0	0	0	0	0	0	0	0	0	0	0	0	0	0	0	0	0	0	0	0	0	0
nve-sir-45	0	0	0	0	0	0	0	0	0	0	0	0	0	0	0	0	0	0	0	0	0	0	0	0	0	0
nve-sir-46	0	0	0	0	0	0	0	0	0	0	0	0	0	0	0	0	0	0	0	0	0	0	0	0	0	0
nve-sir-47	582	617	751	378	296	230	348	663	310	372	498	468	45	16	5	3	1	11	10	25	201	159	231	404	212	410
nve-sir-48	2	1	1	2	0	1	2	0	2	0	1	0	1	1	0	0	0	0	0	0	1	0	2	2	4	2
nve-sir-49	75	73	123	529	590	590	163	210	235	811	647	576	69	64	56	23	14	7	7	15	66	38	43	41	112	136
nve-sir-50	506	786	695	2307	1177	1692	603	515	677	1881	1253	1267	75	78	47	65	41	70	20	50	630	391	420	978	1048	1516
nve-sir-51	0	0	0	0	0	0	0	0	0	0	0	0	0	0	0	0	0	0	0	0	0	0	0	0	0	0
nve-sir-52	0	0	0	0	0	0	0	0	0	0	0	0	0	0	0	0	0	0	0	0	0	0	0	0	0	0
nve-sir-53	0	0	0	0	0	0	0	0	0	0	0	0	0	0	0	0	0	0	0	0	0	0	0	0	0	0
nve-sir-54	0	0	0	0	0	0	0	0	0	0	0	0	0	0	0	0	0	0	0	0	0	0	0	0	0	0
nve-sir-55	0	0	0	0	0	0	0	0	0	0	0	0	0	0	0	0	0	0	0	0	0	0	0	0	0	0
nve-sir-56	0	0	0	0	0	0	0	0	0	0	0	0	0	0	0	0	0	0	0	0	0	0	0	0	0	0
nve-sir-57	84	87	149	568	625	605	226	249	296	841	681	573	69	66	55	23	13	7	7	16	70	46	33	40	91	122
nve-sir-58	702	818	1298	814	468	913	1381	979	1107	909	587	712	45	33	44	18	9	7	6	20	619	796	859	769	1838	3354
nve-sir-59	0	0	0	0	0	0	0	0	0	0	0	0	0	0	0	0	0	0	0	0	0	0	0	0	0	0
nve-sir-60	0	1	0	0	0	0	1	1	1	4	1	0	0	0	0	0	0	0	0	0	0	0	0	0	0	0
nve-sir-61	0	0	0	0	0	0	0	0	0	0	0	0	0	0	0	0	0	0	0	0	0	0	0	0	0	0
nve-sir-62	0	0	0	0	0	0	0	0	0	0	0	0	0	0	0	0	0	0	0	0	0	0	0	0	0	0
nve-sir-63	222	267	205	279	367	231	146	238	186	325	240	261	37	38	7	11	10	14	8	15	102	92	30	80	62	63
nve-sir-64	3	6	12	1	2	6	10	0	10	5	2	5	0	1	0	1	0	0	0	0	3	4	7	1	3	23
nve-sir-65	78	117	72	147	144	107	92	93	58	115	156	88	8	12	0	1	4	1	3	1	84	28	7	43	15	30
nve-sir-66	0	0	0	0	0	0	0	0	0	0	0	0	0	0	0	0	0	0	0	0	0	0	0	0	0	0
nve-sir-67	55	80	58	57	38	61	43	29	45	32	42	38	45	49	65	23	46	51	36	63	32	34	62	62	104	127
nve-sir-68	0	0	0	0	0	0	0	0	0	0	0	0	0	0	0	0	0	0	0	0	0	0	0	0	0	0
nve-sir-69	0	0	0	0	0	0	0	0	0	0	0	0	0	0	0	0	0	0	0	0	0	0	0	0	0	0
nve-sir-70	0	0	0	0	0	0	0	0	0	0	0	0	0	0	0	0	0	0	0	0	0	0	0	0	0	0
nve-sir-71	0	0	0	0	0	0	0	0	0	0	0	0	0	0	0	0	0	0	0	0	0	0	0	0	0	0
nve-sir-72	0	0	0	0	0	0	0	0	0	0	0	0	0	0	0	0	0	0	0	0	0	0	0	0	0	0
nve-sir-73	0	0	0	0	0	0	0	0	0	0	0	0	0	0	0	0	0	0	0	0	0	0	0	0	0	0
nve-sir-74	0	0	0	0	0	0	0	0	0	0	0	0	0	0	0	0	0	0	0	0	0	0	0	0	0	0
nve-sir-75	6	11	2	11	10	16	24	11	29	10	8	12	1	5	1	0	0	6	0	0	17	10	17	26	25	52
nve-sir-76	282	297	420	304	218	361	564	541	417	366	281	282	19	17	54	10	3	4	10	5	220	267	314	265	430	698
nve-sir-77	0	0	0	0	0	0	0	0	0	0	0	0	0	0	0	0	0	0	0	0	0	0	0	0	0	0
nve-sir-78	329	345	552	389	243	376	518	593	479	379	211	309	14	26	23	15	3	8	11	13	199	290	348	270	679	1130
nve-sir-79	0	0	0	0	0	0	0	0	0	0	0	0	0	0	0	0	0	0	0	0	0	0	0	0	0	0
nve-sir-80	0	0	0	0	0	0	0	0	0	0	0	0	0	0	0	0	0	0	0	0	0	0	0	0	0	0
nve-sir-81	8	17	8	7	16	18	9	9	17	13	22	8	12	3	0	1	0	0	0	5	8	6	11	7	10	18
nve-sir-82	9	17	10	21	10	10	15	17	15	15	12	12	0	2	0	0	0	1	0	0	6	14	19	11	56	54
nve-sir-83	78	171	151	145	115	115	183	91	210	101	80	91	235	212	137	93	135	281	220	383	64	70	96	100	140	249
nve-sir-84	1812	1129	2127	1317	1649	1141	1775	2195	1485	1081	1032	1582	195	66	54	4	9	31	5	29	584	441	416	743	474	992
nve-sir-85	0	0	0	0	0	0	0	0	0	0	0	0	0	0	0	0	0	0	0	0	0	0	0	0	0	0
nve-sir-86	0	0	0	0	0	0	0	0	0	0	0	0	0	0	0	0	0	0	0	0	0	0	0	0	0	0
nve-sir-87	0	0	0	0	0	0	0	0	0	0	0	0	0	0	0	0	0	0	0	0	0	0	0	0	0	0
nve-sir-88	1	1	1	1	0	1	1	1	1	2	1	0	0	0	0	0	0	0	0	0	0	0	3	0	0	3
nve-sir-89	0	1	0	0	0	0	1	0	1	0	0	0	0	0	0	0	0	0	0	0	0	2	1	0	2	1
nve-sir-90	0	0	0	0	0	0	0	0	0	0	0	0	0	0	0	0	0	0	0	0	0	0	0	0	0	0
nve-sir-91	4	0	0	7	5	8	2	20	1	6	1	10	0	1	0	0	0	0	0	0	1	4	106	1	3	5
nve-sir-92	77	141	148	114	107	153	214	152	204	140	156	124	8	7	5	3	3	8	3	6	98	94	109	144	296	439
nve-sir-93	16	14	22	101	34	77	31	6	20	56	24	34	1	2	0	2	0	4	1	2	12	54	46	3	15	64
nve-sir-94	10	19	19	22	18	16	41	12	18	8	24	23	4	3	0	0	0	0	0	1	19	20	17	19	28	85
nve-sir-95	5	3	2	2	3	6	6	6	5	9	1	2	0	0	0	0	1	2	0	3	5	3	8	8	6	24
nve-sir-96	120	118	156	140	100	162	192	182	238	126	97	128	6	4	11	5	1	3	5	12	48	67	93	57	125	217
nve-sir-97	0	0	0	0	0	0	0	0	0	0	0	0	0	0	0	0	0	0	0	0	0	0	0	0	0	0
nve-sir-98	195	217	378	266	144	286	421	408	390	300	149	201	19	10	28	4	5	6	5	19	137	209	241	263	590	1288
nve-sir-99	1544	2100	2323	3231	2488	2270	2633	17683	2369	11027	1376	1826	415	455	219	237	198	513	752	667	3993	1677	2806	2540	2978	5571
nve-sir-100	20	58	31	31	18	22	53	47	55	20	45	43	1	1	0	0	0	0	0	0	55	67	32	95	21	14
nve-sir-101	7	1	4	19	4	7	20	11	16	5	1	1	0	0	1	1	0	0	0	0	601	722	760	354	398	710
nve-sir-102	0	0	0	0	0	0	0	0	0	0	0	0	0	0	0	0	0	0	0	0	0	0	0	0	0	0
nve-sir-103	277	200	277	281	154	242	350	385	315	276	204	226	2	10	9	5	2	1	3	4	195	237	240	218	500	829
nve-sir-104	2	0	0	3	6	2	9	14	4	0	3	5	0	0	0	2	0	0	0	0	12	7	5	5	11	11
nve-sir-105	8	14	19	14	6	4	11	6	6	4	8	17	1	2	0	1	0	0	0	0	7	6	15	18	13	70
nve-sir-106	152	221	288	995	750	992	569	384	566	591	389	584	71	50	46	33	7	32	17	23	139	107	80	122	102	146
nve-sir-107	0	0	0	2	4	2	3	6	6	0	1	5	0	0	0	0	1	1	1	0	0	0	0	0	1	2
nve-sir-108	146	170	272	237	137	246	356	346	321	294	168	199	10	3	14	5	3	5	1	9	115	150	157	179	399	869
nve-sir-109	0	0	1	1	1	2	0	1	1	1	2	0	0	0	0	0	0	0	0	0	0	0	0	0	0	0
nve-sir-110	0	0	0	0	0	0	1	0	0	0	0	0	0	0	0	0	0	0	0	0	0	0	0	0	0	0
nve-sir-111	0	0	0	0	0	0	0	0	0	0	0	0	0	0	0	0	0	0	0	0	0	0	0	0	0	0
nve-sir-112	9	11	21	42	24	32	20	30	17	27	41	42	2	1	0	0	0	1	0	0	5	5	3	13	19	14
nve-sir-113	26	61	53	71	46	45	27	55	45	37	58	40	1	4	0	1	0	0	0	0	67	20	14	27	1	13
nve-sir-114	0	0	0	0	0	0	0	0	0	0	0	0	0	0	0	0	0	0	0	0	0	0	0	0	0	0
nve-sir-115	49	66	62	114	84	65	84	78	71	79	40	75	56	47	24	33	36	96	46	146	45	19	26	59	89	144
nve-sir-116	6	9	17	20	9	17	28	11	36	7	7	14	0	2	1	3	0	0	1	4	8	18	17	2	14	56
nve-sir-117	52	26	109	63	86	36	47	84	19	55	28	109	4	4	3	3	1	8	3	6	77	66	39	49	20	23
nve-sir-118	45	57	81	57	66	54	62	103	54	32	59	83	6	9	2	1	1	1	0	2	61	42	46	43	116	227
nve-sir-119	1	8	7	6	4	9	5	2	3	10	5	4	0	1	0	0	0	0	0	0	8	2	0	3	6	9
nve-sir-120	0	0	0	0	0	1	1	1	1	0	1	0	0	0	0	0	0	0	0	0	0	1	1	0	0	3
nve-sir-121	8	6	13	8	7	4	4	8	3	4	3	11	0	0	0	0	0	0	0	0	12	8	9	11	18	19
nve-sir-122	62	48	60	128	95	37	92	67	40	45	45	47	16	16	4	4	1	2	2	1	52	57	41	72	94	96
nve-sir-123	56	94	20	38	120	74	18	73	65	74	77	30	13	0	1	1	2	1	0	0	56	74	100	94	96	125
nve-sir-124	0	0	0	0	0	0	0	0	0	0	0	0	0	0	0	0	0	0	0	0	0	0	0	0	0	0
nve-sir-125	0	0	0	0	0	0	0	0	0	0	0	0	0	0	0	0	0	0	0	0	0	0	0	0	0	0
nve-sir-126	5	2	3	2	1	0	6	6	13	1	0	3	0	0	0	0	0	0	0	0	0	7	9	3	7	18
nve-sir-127	1	2	3	5	2	8	2	2	4	1	5	5	0	0	0	0	0	1	0	1	0	3	4	2	7	10
nve-sir-128	0	0	0	0	0	1	0	0	0	0	0	0	0	0	0	0	0	0	0	0	0	1	1	0	0	0
nve-sir-129	16	13	22	56	52	49	16	15	25	37	55	102	2	5	7	1	1	0	0	1	8	1	3	5	2	18
nve-sir-130	0	0	0	0	0	0	0	0	0	0	0	0	0	0	0	0	0	0	0	0	0	0	0	0	0	0
nve-sir-131	0	0	0	0	0	0	0	0	0	0	0	0	0	0	0	0	0	0	0	0	0	0	0	0	0	0
nve-sir-132	0	0	0	0	0	0	0	0	0	0	0	0	0	0	0	0	0	0	0	0	0	0	0	0	1	0
nve-sir-133	0	0	0	0	0	0	0	0	0	0	0	0	0	0	0	0	0	0	0	0	0	0	0	0	0	0
nve-sir-134	30	53	39	53	19	42	82	27	45	27	45	30	0	1	1	1	1	2	3	1	10	18	22	23	14	57
nve-sir-135	0	2	1	3	0	1	1	0	0	0	0	0	0	0	0	0	0	0	0	0	0	0	0	2	2	4
nve-sir-136	1	1	3	3	0	0	1	4	4	0	1	1	0	0	0	0	0	0	0	1	1	1	2	4	7	10
nve-sir-137	1	0	1	0	0	0	0	2	0	0	0	0	0	0	0	0	0	0	0	0	0	1	5	1	0	0
nve-sir-138	146	160	266	207	136	179	267	275	279	192	90	132	41	36	96	36	5	14	7	21	86	111	168	145	262	601
nve-sir-139	6	13	3	3	7	9	3	2	2	2	8	0	0	1	0	0	0	0	0	0	3	4	10	8	16	25
nve-sir-140	0	0	0	0	0	1	0	0	0	0	0	0	0	0	0	0	0	0	0	0	0	0	0	0	0	0
nve-sir-141	18	22	48	34	23	29	24	7	8	10	11	26	13	22	28	18	29	60	36	130	7	9	8	8	17	12
nve-sir-142	20	19	22	38	13	30	11	11	6	24	25	15	6	1	3	2	0	1	0	0	8	7	7	13	25	28
nve-sir-143	140	144	222	814	584	799	375	250	377	477	300	493	48	34	33	37	3	18	10	20	113	105	69	94	93	131
nve-sir-144	45	58	43	28	38	32	23	48	32	25	54	30	10	5	0	0	2	1	1	4	6	0	1	25	7	8
nve-sir-145	61	45	40	54	44	42	72	46	66	37	25	57	6	9	10	3	0	2	2	7	41	24	27	43	32	75
nve-sir-146	1	0	1	1	0	0	0	0	0	0	2	0	0	0	0	0	0	0	0	0	0	1	0	1	1	0
nve-sir-147	0	0	0	0	0	0	0	0	0	0	0	0	0	0	0	0	0	0	0	0	0	0	0	0	0	0
nve-sir-148	1	0	0	1	1	0	1	0	0	0	0	1	0	0	0	0	0	0	0	0	1	0	0	0	0	0
nve-sir-149	0	0	0	0	0	0	0	0	0	0	0	0	0	0	0	0	0	0	0	0	0	0	0	0	0	0
nve-sir-150	0	0	0	0	0	0	0	0	0	0	0	0	0	0	0	0	0	0	0	0	0	0	0	0	0	0
nve-sir-151	0	0	0	0	0	0	0	0	0	0	0	0	0	0	0	0	0	0	0	0	0	0	0	0	0	0
nve-sir-152	104	95	188	86	51	65	118	157	136	43	87	61	13	4	15	6	4	1	7	12	18	25	38	34	89	129
nve-sir-153	3	5	8	20	15	22	33	11	22	8	8	21	0	0	0	0	0	0	0	0	2	6	21	2	16	36
nve-sir-154	52	66	71	126	103	45	66	78	55	73	45	74	53	43	15	24	35	86	34	111	46	29	41	59	98	187
nve-sir-155	441	465	452	341	450	633	335	542	424	474	447	345	28	27	7	4	2	8	0	11	270	137	490	422	221	1446
nve-sir-156	141	170	187	532	384	648	323	266	492	372	280	332	96	59	42	25	8	13	11	20	87	56	51	75	54	100
nve-sir-157	17	11	18	103	52	115	32	7	33	58	19	27	3	1	2	1	1	3	0	0	16	72	57	8	17	103
nve-sir-158	0	1	1	3	1	2	0	0	3	1	1	3	0	0	0	0	1	0	1	0	1	0	2	2	5	9
nve-sir-159	2	4	1	5	2	9	2	0	1	3	5	0	0	1	0	0	0	0	0	0	1	4	3	1	11	16
nve-sir-160	0	1	3	3	2	4	0	1	1	1	1	0	0	0	2	0	0	0	0	0	1	1	1	3	5	10
nve-sir-161	1258	1200	1492	1262	726	1139	639	521	820	1074	914	846	2023	1847	1597	600	480	688	238	548	364	320	408	703	1183	1750
nve-sir-162	0	0	0	0	0	0	0	0	0	0	0	0	0	0	0	0	0	0	0	0	0	0	0	0	0	0
nve-sir-163	0	0	0	0	0	0	0	0	0	0	0	0	0	0	0	0	0	0	0	0	0	0	0	0	0	0
nve-sir-164	0	1	0	1	3	4	3	0	3	0	3	1	0	1	0	1	0	0	0	0	2	3	6	2	1	7
nve-sir-165	52	60	106	465	406	468	192	116	184	310	168	329	12	16	24	22	0	13	8	6	44	36	34	46	37	57
nve-sir-166	0	0	0	1	1	2	1	0	2	1	0	1	0	0	0	0	0	0	0	0	1	0	2	0	4	7
nve-sir-167	0	1	1	0	1	0	1	0	1	1	0	0	0	0	0	0	0	0	0	0	1	0	0	0	0	2
nve-sir-168	0	0	0	0	0	0	0	0	0	0	0	0	0	0	0	0	0	0	0	0	0	0	0	0	0	0
nve-sir-169	0	0	0	0	0	0	0	0	0	0	0	0	0	0	0	0	0	0	0	0	0	0	0	0	0	0
nve-sir-170	0	0	0	0	0	0	0	0	0	0	0	0	0	0	0	0	0	0	0	0	0	0	0	0	0	0
nve-sir-171	2	3	14	9	2	7	9	9	16	6	3	9	1	0	0	0	0	0	0	0	2	4	2	3	6	16
nve-sir-172	0	1	3	2	0	0	0	1	0	0	1	5	0	0	0	0	0	0	0	0	1	0	0	1	3	8
nve-sir-173	0	0	0	0	0	0	0	0	0	0	0	0	0	0	0	0	0	0	0	0	0	0	0	0	0	0
nve-sir-174	0	0	0	0	0	0	0	0	0	0	0	0	0	0	0	0	0	0	0	0	0	0	0	0	0	0
nve-sir-175	0	0	0	0	0	0	0	0	0	0	0	0	0	0	0	0	0	0	0	0	0	0	0	0	0	0
nve-sir-176	145	114	101	240	202	171	158	250	142	166	84	125	7	6	0	3	0	3	0	3	99	116	64	76	35	50
nve-sir-177	0	0	0	0	0	0	0	0	0	0	0	0	0	0	0	0	0	0	0	0	0	0	0	0	0	0
nve-sir-178	0	0	0	0	0	0	0	0	0	0	0	0	0	0	0	0	0	0	0	0	0	0	0	0	0	0
nve-sir-179	22	32	23	45	29	32	41	22	31	24	17	16	18	9	6	2	1	2	4	6	31	26	21	33	35	82
nve-sir-180	0	0	0	0	0	0	0	0	0	0	0	0	0	0	0	0	0	0	0	0	0	0	0	0	0	0
nve-sir-181	0	0	0	0	0	0	0	0	0	0	0	0	0	0	0	0	0	0	0	0	0	0	0	0	0	0
nve-sir-182	0	0	0	0	0	0	0	0	0	0	0	0	0	0	0	0	0	0	0	0	0	0	0	0	0	0
nve-sir-183	0	0	0	0	0	0	0	0	0	0	0	0	0	0	0	0	0	0	0	0	0	0	0	0	0	0
nve-sir-184	0	0	0	0	0	0	0	0	0	0	0	0	0	0	0	0	0	0	0	0	0	0	0	0	0	0
nve-sir-185	7	2	5	1	2	8	4	4	3	5	3	0	0	0	0	0	0	0	0	2	0	3	5	0	13	16
nve-sir-186	0	2	1	5	3	10	3	0	1	2	0	3	0	0	1	0	0	0	0	0	0	0	2	2	2	11
nve-sir-187	1	2	3	1	0	3	0	0	1	1	2	0	0	1	0	0	0	0	0	0	3	0	0	0	1	2
nve-sir-188	0	1	5	1	3	1	5	2	1	1	2	3	1	0	1	0	0	0	0	0	2	1	5	0	4	21
nve-sir-189	14	31	18	21	37	20	17	31	25	23	17	13	6	1	1	1	0	2	5	0	18	21	18	24	26	105
nve-sir-190	1	1	0	2	1	0	0	1	0	2	1	0	0	0	1	1	0	0	1	0	1	3	1	0	5	4
nve-sir-191	5	12	3	10	11	6	8	13	12	4	6	4	1	0	0	0	0	0	0	0	5	7	4	13	5	8
nve-sir-192	3	7	3	15	7	5	6	11	6	8	3	4	1	0	1	0	0	1	1	1	5	4	3	3	6	8
nve-sir-193	2	6	2	5	4	2	7	2	1	3	4	10	0	2	2	0	0	1	0	0	2	5	6	1	7	30
nve-sir-194	99	94	68	143	189	121	136	199	138	110	81	115	10	19	7	5	0	2	1	2	99	106	149	157	148	351
nve-sir-195	0	2	0	2	1	1	1	0	2	0	0	0	0	1	0	1	0	0	0	0	0	0	0	0	0	0
nve-sir-196	40	71	121	23	127	48	21	132	30	74	46	105	6	5	2	1	0	1	0	6	41	15	22	50	13	27
nve-sir-197	0	0	0	0	0	1	1	0	0	0	0	0	0	0	0	0	0	0	0	0	1	0	0	0	0	0
nve-sir-198	0	0	0	0	0	0	0	0	0	0	0	0	0	0	0	0	0	0	0	0	0	0	0	0	0	0
nve-sir-199	0	0	0	0	0	0	0	0	0	0	0	0	0	0	0	0	0	0	0	0	0	0	0	0	0	0
nve-sir-200	0	0	0	0	0	0	0	0	0	0	0	0	0	0	0	0	0	0	0	0	0	0	0	0	0	0
nve-sir-201	0	0	0	0	0	0	0	0	0	0	0	0	0	0	0	0	0	0	0	0	0	0	0	0	0	0
nve-sir-202	9	14	4	14	14	13	9	7	7	6	20	14	9	9	4	1	2	5	2	9	5	5	9	6	9	10
nve-sir-203	0	0	0	0	0	0	0	0	0	0	0	0	0	0	0	0	0	0	0	0	0	0	0	0	0	0
nve-sir-204	0	0	0	0	0	0	0	0	0	0	0	0	0	0	0	0	0	0	0	0	0	0	0	0	0	0
nve-sir-205	30	41	49	50	30	34	72	47	59	37	31	21	13	12	24	16	3	6	9	23	19	32	34	22	61	73
nve-sir-206	0	0	0	0	0	0	0	0	0	0	1	0	0	0	0	0	0	0	0	0	0	0	0	0	0	0
nve-sir-207	0	0	0	0	0	0	0	0	0	0	0	0	0	0	0	0	0	0	0	0	0	0	0	0	0	0
nve-sir-208	0	0	0	0	0	0	0	0	0	0	0	0	0	0	0	0	0	0	0	0	0	0	0	0	0	0
nve-sir-209	0	0	0	0	0	0	0	0	0	0	0	0	0	0	0	0	0	0	0	0	0	0	0	0	0	0
nve-sir-210	3	3	1	1	3	5	3	8	12	1	2	3	3	5	3	0	0	2	0	4	0	0	0	0	0	1
nve-sir-211	0	0	0	0	0	0	0	0	0	0	0	0	0	0	0	0	0	0	0	0	0	0	0	0	0	0
nve-sir-212	34	40	39	40	29	30	45	40	29	34	28	43	4	4	3	0	1	0	2	2	23	34	28	43	38	93
nve-sir-213	0	0	0	0	0	0	0	0	0	0	0	0	0	0	0	0	0	0	0	0	0	0	0	0	0	0
nve-sir-214	0	0	0	0	0	0	0	0	0	0	0	0	0	0	0	0	0	0	0	0	0	0	0	0	0	0
nve-sir-215	0	1	0	0	0	0	0	0	0	0	0	0	0	0	0	0	0	0	0	0	0	0	0	0	0	0
nve-sir-216	0	0	0	0	0	0	0	0	0	0	0	0	0	0	0	0	0	0	0	0	0	0	0	0	0	0
nve-sir-217	0	0	1	1	0	1	0	0	0	2	0	2	0	1	0	0	0	0	0	0	0	0	0	0	0	0
nve-sir-218	13	19	31	31	33	30	16	15	24	14	16	29	1	1	0	1	1	0	0	0	9	8	4	8	11	10
nve-sir-219	29	34	43	46	28	37	34	25	36	46	31	37	4	0	1	0	0	4	0	3	50	56	54	67	54	123
nve-sir-220	1	1	1	2	2	3	2	0	3	0	2	3	2	0	0	0	1	0	0	0	1	1	1	2	1	2
nve-sir-221	11	6	18	5	6	6	9	8	2	4	14	8	0	3	0	0	0	0	0	0	5	8	3	6	3	13
nve-sir-222	1	1	0	4	1	0	4	5	3	2	6	3	2	0	1	0	0	0	0	0	0	0	1	0	0	1
nve-sir-223	3	1	2	0	1	0	3	0	0	2	2	1	0	0	0	0	0	0	0	0	0	3	0	0	3	5
nve-sir-224	0	4	2	4	4	2	4	1	5	1	0	1	1	2	0	0	0	0	0	0	2	3	1	2	4	2
nve-sir-225	0	0	0	0	0	0	0	0	0	0	0	0	0	0	0	0	0	0	0	0	0	0	0	0	0	0
nve-sir-226	1	0	0	0	0	2	0	0	0	1	0	1	0	0	0	0	0	0	0	0	0	0	0	0	2	0
nve-sir-227	0	0	0	0	0	0	0	0	0	0	0	0	0	0	0	0	0	0	0	0	0	0	0	0	0	0
nve-sir-228	2	3	9	8	8	5	0	3	5	4	9	1	10	2	2	1	5	4	1	0	4	1	3	7	10	9
nve-sir-229	0	0	0	0	0	0	0	0	0	2	0	0	0	0	0	0	0	0	0	0	0	0	0	0	1	0
nve-sir-230	2	2	0	2	1	2	0	0	0	1	1	1	1	0	0	0	0	2	0	0	3	1	3	3	2	3
nve-sir-231	0	0	0	0	0	0	0	0	0	0	0	0	0	0	0	0	0	0	0	0	0	0	0	0	0	0
nve-sir-232	1	1	0	0	0	2	0	3	2	2	2	1	0	0	0	0	0	0	0	0	0	0	0	0	0	0
nve-sir-233	2	4	3	3	2	3	14	6	9	2	1	4	0	2	0	0	0	0	0	0	6	9	12	5	18	32
nve-sir-234	0	0	1	0	0	0	0	0	0	0	0	0	0	0	0	0	0	0	0	0	0	0	1	0	1	0
nve-sir-235	0	2	0	1	0	0	0	1	1	2	0	0	0	1	0	0	0	0	0	0	0	3	2	1	0	4
nve-sir-236	6	13	2	13	11	15	8	10	7	8	10	3	3	6	2	0	0	1	0	1	9	6	4	16	5	12
nve-sir-237	2	3	1	2	0	4	5	3	6	2	2	2	0	0	0	0	0	1	0	0	0	5	6	0	3	14
nve-sir-238	0	0	0	1	0	0	1	0	2	2	0	0	0	0	0	0	0	0	0	0	1	2	0	1	2	2
nve-sir-239	0	0	0	0	0	0	0	0	0	0	0	0	0	0	0	0	0	0	0	0	0	0	0	0	0	0
nve-sir-240	21	6	21	29	43	17	20	32	22	13	9	20	3	5	2	0	0	0	3	1	16	11	14	34	36	75
nve-sir-241	12	10	9	15	18	10	11	7	13	14	5	17	4	1	0	1	1	0	0	1	10	2	2	2	2	3
nve-sir-242	1	1	1	6	4	6	0	3	6	0	2	0	3	1	1	1	0	0	1	0	0	0	0	0	3	0
nve-sir-243	108	137	49	52	107	95	52	145	69	145	118	60	12	14	5	3	2	3	2	1	128	28	50	159	30	187
nve-sir-244	0	0	0	0	0	0	0	0	1	0	0	0	0	0	0	0	0	0	0	0	0	0	0	0	0	1
nve-sir-245	0	0	0	0	0	0	0	0	0	0	0	0	0	0	0	0	0	0	0	0	0	0	0	0	0	0
nve-sir-246	0	0	0	0	0	0	0	0	0	0	0	0	0	0	0	0	0	0	0	0	0	0	0	0	0	0
nve-sir-247	1	0	1	3	1	2	0	2	0	1	1	0	0	0	0	0	0	0	0	0	3	0	2	0	1	9
nve-sir-248	0	0	0	0	0	1	0	0	0	0	0	0	0	0	0	0	0	0	0	0	0	0	0	0	0	0
nve-sir-249	0	1	2	4	2	2	2	1	3	0	0	4	0	0	0	0	0	0	1	1	6	4	3	4	8	11
nve-sir-250	0	0	0	0	0	1	0	0	0	1	0	0	0	0	0	0	0	1	0	0	0	1	1	0	0	3
nve-sir-251	0	0	2	1	2	0	0	0	0	0	1	0	1	1	0	0	0	0	0	0	1	0	0	0	1	2
nve-sir-252	2	0	0	0	0	0	0	0	0	0	0	1	0	0	0	0	0	0	0	0	0	0	0	0	0	0
nve-sir-253	0	0	0	0	0	0	0	0	0	0	0	0	0	0	0	0	0	0	0	0	0	0	0	0	0	0
nve-sir-254	22	91	69	93	19	41	59	24	32	28	82	127	8	10	3	2	0	0	0	0	6	26	16	17	77	115
nve-sir-255	0	1	1	3	0	0	0	0	1	2	1	1	0	0	0	0	0	0	0	0	0	0	1	0	3	1
nve-sir-256	3	3	9	12	1	6	3	1	5	1	6	5	0	0	1	1	0	0	0	0	0	2	5	1	7	30
