## Supplementary File 4 for "Functional characterization of a “plant-like” HYL1 homolog in the cnidarian *Nematostella vectensis* indicates a conserved involvement in microRNA biogenesis"

### Sheet: Sheet1
Supplementary file 4
pre-miRNA and pri-miRNA Ct values
		FLAG- Hyl1La IP				IgG IP
	Replicate 1
		pre-miRNA				pre-miRNA
		Ct 1	Ct 2	Ct mean	pri-miRNA (Ct-mean)	Ct 1	Ct 2	Ct mean	pri-miRNA (Ct-mean)
	miR2022	22.6251	22.8996	22.7623	Undetermined	24.15	24.3246	24.2373	Undetermined
	miR2023	22.419	22.3862	22.4026	31.9518	23.9101	23.9076	23.9089	34.5542
	miR2024	23.9002	24.4822	24.1912	35.4135	27.5083	27.5414	27.5248	36.4816
	miR2025	23.1318	23.2514	23.1916	Undetermined	26.8107	27.1502	26.9804	35.4452
	miR2027	24.2024	24.3218	24.2621	35.6217	26.8174	27.1484	26.9829	35.6824
	HKG	31.7003	31.6044	31.6192	31.6192	31.727	31.7765	31.6881	31.6881
	Replicate 2
		pre-miRNA				pre-miRNA
		Ct 1	Ct 2	Ct mean	pri-miRNA (Ct-mean)	Ct 1	Ct 2	Ct mean	pri-miRNA (Ct-mean)
	miR2022	22.929	22.7642	22.8466	36.3138	22.929	22.7642	24.2373	Undetermined
	miR2023	22.4063	22.339	22.3726	32.6822	22.4063	22.339	23.9089	34.5542
	miR2024	24.5144	22.8743	24.4523	33.6959	24.5144	22.8743	27.5248	36.4816
	miR2025	22.8743	22.8837	22.879	35.882	22.8743	22.8837	26.9804	35.4452
	miR2027	23.8942	24.2951	24.0946	36.2951	26.8174	27.1484	26.9829	35.6824
	HKG	31.2783	31.6521	31.5722	31.5722	31.727	31.7765	31.6881	31.6881
	Replicate 3
		pre-miRNA				pre-miRNA
		Ct 1	Ct 2	Ct mean	pri-miRNA (Ct-mean)	Ct 1	Ct 2	Ct mean	pri-miRNA (Ct-mean)
	miR2022	18.909	18.8403	18.8746	33.6848	24.5652	24.5179	24.5415	33.2732
	miR2023	15.6971	15.6798	15.6885	34.3513	21.1792	21.0264	21.1028	34.2908
	miR2024	18.8966	18.9526	18.9246	29.9712	25.9552	25.8446	25.8999	29.8084
	miR2025	17.9167	17.6913	17.804	36.5624	23.9259	24.6166	24.2713	35.5537
	miR2027	19.8942	18.9942	19.704	33.7374	23.8259	24.6166	24.2303	34.1603
	HKG	28.9163	28.9636	28.9399	28.9399	28.7469	28.9028	28.8248	28.8248
	Replicate 1
		pre-miRNA				pre-miRNA
		Ct 1	Ct 2	Ct mean		Ct 1	Ct 2	Ct mean
	miR2030	34.5416	36.9286	35.7351		33.3697	33.1087	33.2392
	miR2035	25.1724	25.2962	25.2343		23.0443	22.9228	22.9836
	HKG	26.0641	26.8871	26.4756		22.9216	22.8312	22.8764
	Replicate 2
		pre-miRNA				pre-miRNA
		Ct 1	Ct 2	Ct mean		Ct 1	Ct 2	Ct mean
	miR2030	34.9141	35.9229	35.4185		34.325	33.85	34.0875
	miR2035	26.1031	26.1086	26.1058		23.9119	23.7893	23.8506
	HKG	27.0378	27.3647	27.2012		23.4373	23.3215	23.3794
	Replicate 3
		pre-miRNA				pre-miRNA
		Ct 1	Ct 2	Ct mean		Ct 1	Ct 2	Ct mean
	miR2030	34.8902	34.1582	34.5242		32.6527	32.9646	32.8086
	miR2035	25.1151	24.8758	24.9954		22.9223	22.5649	22.7436
	HKG	25.9656	26.0663	26.016		22.8128	22.7892	22.801
	Replicate 1	pre-miRNA				pre-miRNA
		Ct 1	Ct 2	Ct mean		Ct 1	Ct 2	Ct mean
	miR2029	33.9071	34.6632	34.2852		31.334	30.8969	31.1154
	HKG	27.178	27.0471	27.1125		23.4573	23.3066	23.382
	Replicate 2
		pre-miRNA				pre-miRNA
		Ct 1	Ct 2	Ct mean		Ct 1	Ct 2	Ct mean
	miR2029	32.6062	33.4432	33.0247		30.8608	30.241	30.5509
	HKG	27.0378	27.3647	26.4423		23.4392	23.4699	23.4546
	Replicate 3
		pre-miRNA				pre-miRNA
		Ct 1	Ct 2	Ct mean		Ct 1	Ct 2	Ct mean
	miR2029	34.8902	34.1582	34.8437		31.5011	31.1338	31.3175
	HKG	25.9656	26.0663	28.1058		24.9871	24.8646	24.9258
