## Supplementary File 5 for "Functional characterization of a “plant-like” HYL1 homolog in the cnidarian *Nematostella vectensis* indicates a conserved involvement in microRNA biogenesis"

### Sheet: Sheet1
Supplementary file 5
RNA-seq - normalized reads TMM
Sample	Replicate	pre-miRNA	pri-mRNA	mRNA	Repeats	rRNA	snoRNA	tRNA
FLAG- Hyl1La IP	1	5.044	5.082	98400	366794	836872	903.255	16.402
FLAG- Hyl1La IP	2	0.631	8.347	95660.1	510384	1.35652e+06	1548.52	20.685
FLAG- Hyl1La IP	3	1.892	5.551	111847	185722	700254	983.956	22.77
FLAG- Hyl1La IP	4	3.363	7.465	128419	197678	744122	1379.2	64.488
IgG IP	1	0.631	10.516	127421	265745	958809	815.637	53.255
IgG IP	2	5.676	25.199	123278	248951	1.27451e+06	1013.92	14.523
IgG IP	3	5.044	31.042	250843	179307	808582	674.502	85.304
IgG IP	4	7.881	47.418	280547	165537	776964	610.785	53.485
