## Supplementary File 6 for "Functional characterization of a “plant-like” HYL1 homolog in the cnidarian *Nematostella vectensis* indicates a conserved involvement in microRNA biogenesis"

### Sheet: Primers
Supplementary file6
In vitro binding assay band intensities
	Hyl1a-Flag with synthetic pre-miRNA	Hyl1a-Flag with shuffled synthetic pre-miRNA	Enrichment: PD of pre-miRNA/PD of shuffled	Hyl1a-Flag with synthetic pre-miRNA/background	Hyl1a-Flag with shuffled synthetic pre-miRNA/background
Relpicate 1	0.0197	0.00761	2.5887	2.26959	0.876728
Relpicate 2	0.00795	0.00262	3.03435	2.52381	0.831746
Relpicate 3	0.00155	0.00048	3.22917	1.85851	0.57554
Average				2.2173	0.761338
SD				0.335716	0.16247
p-value	0.00697494
