## Supplementary Fiile 7 for "Functional characterization of a “plant-like” HYL1 homolog in the cnidarian *Nematostella vectensis* indicates a conserved involvement in microRNA biogenesis"

### Sheet: Primers
Supplementary file7
Primers Used in this study
Primers	Sequences
miR-2022-3p_stem	GTCGTATCCAGTGCAGGGTCCGAGGTATTCGCACTGGATACGACGCGGGACA
miR-2025-3p_stem	GTCGTATCCAGTGCAGGGTCCGAGGTATTCGCACTGGATACGACACAACTTC
miR-2026-5p_stem	GTCGTATCCAGTGCAGGGTCCGAGGTATTCGCACTGGATACGACTCCATCAG
miR-2027-5p_stem	GTCGTATCCAGTGCAGGGTCCGAGGTATTCGCACTGGATACGACAGATGCAA
miR-2028-5p_stem	GTCGTATCCAGTGCAGGGTCCGAGGTATTCGCACTGGATACGACTAGGAACA
Hyl1La shRNA1 derived shRNA stem	GTCGTATCCAGTGCAGGGTCCGAGGTATTCGCACTGGATACGACGTCAACTG
miR-2022-3p_F	GCGCGTTTGCTAGTTGCTTTTGT
miR-2025-3p_F	GCGTTTTTTAGCCCGCGGAAG
miR-2026-5p_F	GGCGCGTTTCAAATGTCTACTGA
miR-2027-5p_F	GCGCGGCTTGTTGGTAATTTTGC
miR-2028-5p_F	GGCGCGTAATGTTCCTGCTTGTT
Hyl1La shRNA1 derived shRNA _F	CGCCTAGTGTTCATCAGTTG
Universal_RP	CCAGTGCAGGGTCCGAGGT
5sRNA_F	CGGCCATACCACTGAGAAAG
5sRNA_R	TGCCTACAGCACACGGTATTC
Hyl1La SI MO1 F	AGTGATCCTGAGCTGCTGAAT
Hyl1La SI MO1 R	AGCGCCTTCTATGTTGTAACC
Hyl1La SI MO2 F	ATGATAACACAGGCAGCCCAT
Hyl1La SI MO2 R	ACTCCTCATGGAGACTGCCAT
Hyl1La F	TCAAGAACATGTCGTCCAAAGAG
Hyl1La R	TTTCCACAGAACTGGACAACAGT
Hyl1La F	CTGACAAGCTGTGGTGTGCT
Hyl1La R	GCACCTCTGCAATAAGACCTG
Hyl1La F	TTGGAATGATGAGAGTCAGCAG
Hyl1La R	GACCCTTGTCTTGTGGTGCT
HKG4_NVE527_F	GCTCAAACCTGGTCTTCTACCTATG
HKG4_NVE527_R	GCGATGGGTGCAATGACA
miR2022_pre_F	TCGCCTGAAAGTCGGGATAAAT
miR2022_pre_R	GGCGGGACAAAAGCAACTAGC
miR2022_pri_F	ATGAGATCGCCTGAGAGTCG
miR2022_pri_R	AGTGATGACGTCACATCACGT
miR2023_pre_F	ACCTGTGTCTGCCACCTGTA
miR2023_pre_R	TCGACACACCCTTCCCTACC
miR2023_pri_F	AATAGCTCAGTGGGCCAAGTA
miR2023_pri_R	TTACAACATTGGTCGTGTCTTG
miR2024a_pre_F	TGCTTCAAAATATCGGTGTTGGG
miR2024a_pre_R	ACAATATCGGTACTGTGTAAAATGTGA
miR2024a_pri_F	GCGATGTAACTCTACCAACA
miR2024a_pri_R	CTCCTCGTTGTATCCTAGTTC
miR2025_pre_F	ACAAAGCTTTCGATGGCTAGA
miR2025_pre_R	TTGGCCAGGCAACACAACTT
miR2025_pri_F	TTCATGTCGACACAGCAAGA
miR2025_pri_R	TACAACCTCGTCTTGATCATT
miR2027_pre_F	CCTTAAGGCTTGCTTGTTGGT
miR2027_pre_R	TTGGTAAAATCGCATGTGCAACAG
miR2027_pri_F	AAGATAGAGCTGCACACCT
miR2027_pri_R	ATATCAGACAACTGTGCTGCA
miR2029_pre_F	GTGTGGCATTTAGGTGATACG
miR2029_pre_R	TAGGCAAGTTAGGAGAAGCGC
miR2030 _pre_F	CCCACAGTATGGCCGTATAGC
miR2030 _pre_R	CAGCATATCCGTACAGCACAA
miR2035-1_pre_F	GGCGTATTACATGGTCTGTTAC
miR-2035-1_pre_R	TCTCCCATGGGCTGTCACAAG
